# Multi-Omics Characterization of Human Molecular Responses to Spaceflight Across Two Independent Missions

**DOI:** 10.64898/2026.06.01.729304

**Authors:** Abirami Santhanam, Zeineen Momin, Xiang Qin, Qiaoyan Wang, Aparna Krishnavajhala, Qi Jiang, Kimberly Walker, Divya Kalra, Marie-Claude Gingras, Hsu Chao, Kavya Kottapalli, Sravya V. Bhamidipati, Mishfak A.M. Mansoor, Sarah A. Ashiqueali, S. Michelle Griffin, Michal M. Masternak, Jimmy Wu, Donna Muzny, Emmanuel Urquieta, Richard A. Gibbs, Harsha Doddapaneni

## Abstract

Human spaceflight has historically been led by government agencies, but the emergence of commercial organizations is enabling broader participation and new research opportunities. In this study, we present a comprehensive molecular characterization of early human responses to spaceflight, leveraging multi-omics data across the first three weeks of two commercial missions. Biospecimens from six individuals, four from the Axiom 2 mission (10 days) and two from Axiom 3 (21 days), were analyzed using single-cell and bulk RNA sequencing, alongside proteomic profiling. Individual and integrative analyses of these datasets reveal systemic changes in cell types, transcripts, and proteins related to immune regulation, osteoclast differentiation, NF-κB signaling, and blood homeostasis pathways. Importantly, several of the detected pathways align with physiological patterns observed in longer-duration missions. This work establishes a foundational resource for understanding early adaptation to spaceflight at the cellular and molecular levels, providing insights to reduce future space-travel health risks.

**Highlights:**

- First integrated multi-omics analysis using single-cell, bulk RNA sequencing and proteomic profiling of early human spaceflight responses across two commercial missions (Ax-2 and Ax-3).
- Distinct PBMC clustering was observed across Ax-2 and Ax-3, and post-flight samples. It showed fewer monocytes, dendritic cells, and megakaryocytes with increased naïve CD4⁺ and cytotoxic T cells.
- Multi-omics integration identifies shared biological signatures, including osteoclast differentiation, metabolic stress, and coagulation changes.
- These findings lay the foundation for developing countermeasures to protect immune, skeletal, and vascular health during spaceflight.
