## Supplemental Table S1 for "Multi-Omics Characterization of Human Molecular Responses to Spaceflight Across Two Independent Missions"

### Sheet: A. Single-cell QC metrics
Table S1: Single-cell sequencing matrix for Axiom-2 and Axiom-3, related to Figure 2
Glossary of terms
Sample	The identifier or name assigned to the biological sample being analyzed.
Number of reads	The total number of sequencing reads generated for a sample, including both cell-associated and non-cell-associated reads
Confidently mapped reads in cells	Sequencing reads that align unambiguously to the reference genome/transcriptome and are assigned to valid cell barcodes, indicating high-confidence cellular origin.
Mean reads per cell	The average number of reads assigned to each cell across the dataset, calculated as total cell-associated reads divided by the number of detected cells.
Median genes per cell	The median number of reads per cell, providing a robust measure of sequencing depth that is less influenced by outlier cells with unusually high or low read counts.
Total genes detected	The total number of unique genes with at least one detected transcript (non-zero counts) across all cells in the sample.
Axiom-2
Sample	Number of reads	Confidently mapped reads in cells	Mean reads per cell	Median genes per cell	Total genes detected
SO6Nj3Uf7T_2	356460498	0.9798	26528	1788	26814
SO6Nj3Uf7T_4	289067858	0.9794	22026	1704	26127
SO5Ql3Kg6H_2	317823877	0.9685	30619	1398	25080
SO5Ql3Kg6H_3	319284647	0.9107	59094	1497	24159
SO5Ql3Kg6H_4	89273672	0.9754	7576	910	23168
SO8Kf3Ez1C_2	344996904	0.9766	33469	1565	25389
SO8Kf3Ez1C_3	281472510	0.9596	30735	1443	24881
SO8Kf3Ez1C_4	285249812	0.9772	19649	1340	25292
SO9Wb8Cn8_2	86555733	0.967	11965	1161	23154
SO9Wb8Cn8_3	83890513	0.968	12015	1118	22771
SO9Wb8Cn8_4	70794024	0.9597	5392	833	22926
Axiom-3
Sample	Number of reads	Confidently mapped reads in cells	Mean reads per cell	Median genes per cell	Total genes detected
SO2Dc7Ny8V-2	384734111	0.9603	17771	1990	27811
SO2Dc7Ny8V-3	249258209	0.9752	12766	1962	26586
SO2Dc7Ny8V-4	254717731	0.9737	10490	1711	26879
SO4Fh9Mk9N-2	353484017	0.9645	16359	2073	28079
SO4Fh9Mk9N-3	273284681	0.9749	13272	1947	26978
SO4Fh9Mk9N-4	243906691	0.9804	11980	1765	27117
