## Supplemental Table S2 for "Multi-Omics Characterization of Human Molecular Responses to Spaceflight Across Two Independent Missions"

### Sheet: B. Ax-2_up
Table S2: List of genes commonly upregulated in Ax-2 mission L-3 vs R+1 related to Figure 3A
SO4Fh9Mk9N_L-3 vs R+1	SO8Kf3Ez1C_L-3 vs R+1	SO9Wb8Cn8_L-3 vs R+1	SO4Fh9Mk9N_L-3 vs R+1|SO8Kf3Ez1C_L-3 vs R+1	SO4Fh9Mk9N_L-3 vs R+1|SO9Wb8Cn8_L-3 vs R+1	SO8Kf3Ez1C_L-3 vs R+1|SO9Wb8Cn8_L-3 vs R+1	SO4Fh9Mk9N_L-3 vs R+1|SO8Kf3Ez1C_L-3 vs R+1|SO9Wb8Cn8_L-3 vs R+1
FAM104B	GTPBP8	POGLUT3	TRAV8-2	HERPUD1	PTPDC1	ZNF606
MRPL13	HEATR1	DHX37	ZFP36L2	CCDC167	BTBD11	TRBV7-3
ST6GALNAC4	SEC61A2	SLC25A36	NLE1	UBE2I	ZNF675	DUSP11
MRPS12	ZNF263	TMEM168	SNHG8	PARD6A	WDR3	RPF1
AC004865.2	NAA16	PRSS23	LINC00861	MAD2L1BP	RPL37A	ZNF627
NDUFA5	FLACC1	GBP4	AC245407.2	CUTC	PYROXD1	ZNF134
TMEM44-AS1	TGS1	KLHL20	C5orf63	CHST7	CDKN1B	FAM24B
TUBA4A	TTC14	METTL14	POLR1E	ZSCAN2	IPP	ARID5A
B2M	ZNF44	LRRC37B	TRAV22	PHF5A	KIF3A	USP30-AS1
MRPL36	SNX9	FBXO33	AC091729.3	GPR65	SBDS	TRBV5-6
NDUFB5	LIG1	WIPF1	AIP	ZNF350	YARS2	TRBV9
MRPL54	CDC7	TSTD2	MED10	GPR183	G2E3	AL080276.2
FKBP11	WDR36	PDE5A	TRBV11-2	OSBPL10	ZNF43	CD40LG
DPM2	ZDBF2	ZNF595	TPT1	PEX2	FOXRED1	CBLL1
NCF4	ATP8B2	CALM1	CIB2	ODC1	ABHD15-AS1	BET1L
NDUFS7	TAMM41	SETD6	TRAV8-6	LDOC1	RNF139	MMAA
ECI1	TRIM11	MTHFD1	CCDC25	BIRC3	PNO1	HAR1B
NDUFA11	SCAI	BCL2L12	CTSF	MAFF	ATP8A1	FAM216A
LYRM1	C12orf29	ZNF84	SCRN2	DUSP2	RBSN	RAD1
CYB561A3	GCNT4	CCZ1B	QTRT1	EIF1B	RSAD1	NAE1
HSPB1	WHAMM	FBXO25	VAMP1	ANKRD39	SPTBN1	OOEP
C20orf27	STXBP4	C2orf69	SYCE1L	TRAPPC4	HNRNPA0	OR4D1
CHPT1	NFX1	OGA	ZNF749	MAP3K8	DDX50	P2RY10
MCRIP1	AC005037.1	PARN	RPL4	UROS	FAM120C	RPS2
FBXO4	OGFOD1	AGK	RPARP-AS1	DEGS1	MZF1	INTS12
GSTM1	KHDC4	SPATS2	CPTP	WDR86-AS1	ZNF180	CRIP2
RAB11B	LMO7	RGP1	TRGV10	NUDT8	NPDC1	AC136475.1
SHISA5	AEN	CFAP97D2	MRPS2	SELENOK	HPS4	CGRRF1
COPS7B	PEX7	TNRC6B	ZNHIT2	SHLD3	MCM6	CFAP36
COMMD2	ZFP90	PYHIN1	KRT18	SNHG10	SLC16A1-AS1	LINC02361
PEMT	AC092683.1	PUS7L	FAM229B	AL392172.1	CCDC7	ZNF408
ATP5MC2	AC003102.1	NUP205	BCS1L	PDCL3	IRF1	SMG8
POLD4	PPWD1	SNRK	CD3E	AC015982.2	TRIB2	CDC37L1
TMED2	GORASP2	AC023424.3	REEP6	CREM	HCG18	TRAV13-1
MDH2	EEF2	GLCCI1	MUL1	KRTCAP3	AP002495.1	CYP4V2
SVBP	NCBP2	RRS1	TRBV4-2	ZNF669	CCNT1	ZNF614
CSNK2B	PCNX2	ZNF618	KBTBD3	EID2B	LINC01934	ZFAND2A
ERH	NR3C2	ARID5B	TRBV7-9	MFSD5	CCDC59	LEPROTL1
LYPLA2	PET117	WDR75	RGL4	ABHD14A	CLEC2D	RBM38
POLR2E	SEPHS1	RARS	TMIGD2	PLEKHG1	AC097376.3	RGCC
TXN2	BUB3	RBM12	FBL	AL035701.1	DOCK9	KLHDC7B
LINC00847	ANP32B	TGFBR3	FLT3LG	NXT1	MRPS30	HSF2
PAFAH1B3	AL359513.1	AC008875.3	TRBV19	PRR3	NOP58	BEX2
NDUFB11	THAP11	CHIC1	TRAV12-3	ID3	POLR1C	AQP3
TMEM222	ZWINT	COPZ2	OCIAD2	AIM2	SUPV3L1	MGAT4A
ZFAND2B	TPRG1	PRKY	PDCD1	TM2D2	PCBP4	LSR
CUEDC2	GOSR1	SRP54	OXA1L	RWDD2A	SLC25A26	MAD2L1
N4BP2L1	NELFA	GFM1	AC008267.5	FEN1	HNRNPLL	AC008555.4
TMED3	TRIM73	ZDHHC17	ZBTB6	TRAPPC2B	RASA3	BRF2
GABARAP	MED21	GNL3	MANEA-DT	ARMC9	GTF3C1	BLOC1S4
EIF3M	PLEKHA1	TRIM65	SNHG16	TTC39C-AS1	SGMS1-AS1	TRMT10C
PCBD1	ZSCAN25	CDKL3	AL117332.1	CPA5	SREBF1	CAMK2N1
ICAM3	PRPS1	PAG1	ADTRP	CXCR5	CNOT6L	RAMAC
TIPIN	Z84485.1	PELP1	PIP4P1	KLRB1	ISYNA1	NDUFV2
COPS2	ZNF708	HP1BP3	COX11	TRAV1-2	PHGDH	GSTM3
ATP5F1C	PLCH2	IL18R1	PFN2	TNFRSF13C	CREBRF	TRBV6-2
ARPC3	AC091982.3	DIS3	SNRPA	AC020765.2	LINC01215	TTC32
PDCD5	TMEM115	RHEBL1	TIMM9	BANK1	TPRG1L	AP006621.3
MEAF6	GEMIN8	ALDH18A1	NR2C2AP	AREG	MEN1	RPL7
FAM174C	ZNF354C	RAB30	AL133477.2	IGLC3	CERNA1	SNHG32
GOLGA7	IFITM1	CYP2U1	MPI	LINC01857	HIP1R	TLE5
PLGRKT	GGNBP2	DLD	ZNRD1	RUBCNL	AC064807.1	SC5D
MPC2	DTD1	LINC00513	FBLN5	CCR6	NDUFV2-AS1	AL450998.2
DCTN3	ALG11	MSC	PDCD4-AS1	IGHA1	CARNS1	ALKBH2
AC120193.1	NIPBL-DT	SKAP1	RBM11	AC004687.1	DYRK2	LINC01259
GPX4	IKZF1	MAPK8	CENPM	IGKC	HLA-F-AS1	FBXL16
C1D	UMPS	DSN1	RPL17	TNFRSF13B	BFAR	ZNF639
ACP1	SLC3A2	AP002812.2	MALSU1		TSPAN5	C18orf21
SNRNP25	PPP1R3B	ZSCAN16-AS1	TMEM203		CRBN	GPR146
RABAC1	ABCD2	F2R	ISG20		DHRS3	ASH1L-AS1
MAD2L2	EVL	BBS4	LETMD1		CNBD2	SOD1
PSMG4	ZNF688	TTN	RPS25		MORC4	RPS8
SKP1	RNF43	RNF115	GPX7		DCAF4	CCR7
DAZAP2	RNF25	ANKRD12	BCDIN3D		RPLP2	ANXA2R
OSTC	FBXL4	INSIG1	TFAP4		AL353660.1	LACTB2-AS1
JTB	TDP2	KIAA1143	TOMM20		MED9	PRDX2
ZDHHC4	LCLAT1	EXOC1	PRMT2		SNHG14	TACO1
MED8	MECR	NAA30	AK6		DIPK1A	RBM43
LINC01137	AC004832.6	SLC38A1	C15orf40		CIR1	LINC02446
PIN1	EXOSC9	NFATC2	SNHG1		NBPF15	C19orf48
ATP2B1-AS1	SELL	AC019163.1	AC093249.6		LINC00909	MAL
SNRPD2	CDC123	KMT2E	PTP4A3		PIDD1	MRPL10
CCDC124	CHMP6	IL2RB	FXYD7		FAM169A	SNAI3
SNRPC	HOOK1	AIMP1	AP005019.1		SYTL3	RPUSD2
TCEA2	FASTKD2	SMIM27	C12orf57		SCRN3	TCEA3
ABHD10	EIF5A2	CHTF18	YDJC		MPHOSPH9	RNF126
SUMO2	TBP	GNPDA2	HAR1A		OPTN	TMEM177
TRAF4	HMGB2	IRF9	RPL30		STAMBPL1	EID2
FABP5	RNF34	NEDD1	MRPL50		ZNF251	TWISTNB
PSMB8-AS1	NBEA	BOLA3	RPL6		MPZL3	GIMAP5
PSMB1	ZNF839	TMEM68	LINC00920		SF1	DUSP14
RPL22L1	SLC25A38	SGPP1	NOSIP		KLF12	TSFM
MIF	TMEM161A	PTBP2	SCAMP1-AS1		ENO2	SNHG3
MARCKSL1	HSBP1L1	GABPB1-AS1	DLGAP3		BAG2	RPS16
GPSM3	PLA2G6	ANKRD9	ZNHIT3		CD96	TUT1
CPNE5	POLR1B	MYBL1	AC104596.1		MANBAL	DUSP12
POLR1D	SNIP1	ZNF664	AP002360.1		NAP1L5	NCBP2AS2
TEPP	KATNA1	PDE12	PYM1		PKIA	NBL1
TXNRD1	ELP2	AL121603.2	HEIH		ZNF852	TSTD1
RALGPS2	ZNF91	IL18RAP	PITPNA-AS1		MTRR	AC139530.1
LAGE3	NKRF	ERCC3	ISCU		RHOH	FADD
TMEM18	EIF3J-DT	ZBTB26	C10orf143		ZNF557	LINC01806
HEBP1	SARM1	TAF6L	PPA1		TRAV27	RHBDD2
PSMA2	PRKN	FAM160B1	SLC2A11		NUP160	LINC01891
LSM1	SLC30A6	DNAJB6	LDHB		PRKCQ	GAMT
CCNQ	UTP4	CYFIP2	LINC00526		KANK1	PASK
MRPL22	ZNF658	ZNF611	EIF3E		ZC4H2	U2AF1L4
ATP5MC3	CDK10	AGAP1	ZNF213-AS1		AKTIP	SARAF
HNRNPA1	POLR3GL	ABHD18	TRBV3-1		SNRNP27	CIRBP
POLDIP2	TIMM8A	ZNF92	TRAV41		AL359220.1	CENPV
YIPF5	ILF2	TWSG1	TRBV6-1		XPO4	BRIX1
SPINK2	NECAP2	AC010894.3	AC018521.5		TGDS	GIMAP7
NFKBIE	BLMH	ZNF875	RPS14		SLAMF1	SH3GLB2
RPL36AL	CHMP7	FBXO28	AC007114.1		AC009126.1	PIM2
PSMG2	DENND6A	KCNMB4	RPS19		INTS14	THAP7
NTMT1	INPP5K	SUPT3H	BEX4		ZNF714	SELENOM
NIPSNAP1	MZT2A	CD2AP	TSR2		AC026202.2	RPP38
TTLL1	COQ3	LINC02328	MIEF2		TERF2IP	RWDD3
CHCHD2	TIMM29	SAMD1	NT5C3B		UTP23	GZMK
HVCN1	SINHCAF	HAUS3	NPM1		MFSD6	TMEM238
AC022182.1	TRAK2	RASA2	HINT1		CYB561D1	RPSA
NME1	UTP15	MNAT1	SLC25A39		OSBPL7	FGFBP3
MAMSTR	MTERF1	SLC1A4	TRAV29DV5		WAKMAR2	C6orf226
PRMT1	NSA2	ZNF184	RPL32		AAR2	NOP53
PARL	XPNPEP3	LTC4S	EIF3L		METTL16	ZNF22
C18orf32	ST8SIA1	RPS6KB1	RPL15		HELB	METRNL
HSD17B11	IMMP1L	JADE2	ZNF32		DNAJC27	MT-ATP8
Z99127.4	RECK	ZUP1	TRBV14		TMEM143	KLF2
SETD9	ZNF681	TRAF6	EIF3H		MT1F	RPL10A
NTAN1	BACH2	ST3GAL5	EIF3F		SEC22A	IL23A
RSL24D1	KNTC1	ARHGAP5	EEF1G		ANKRD46	PCED1B-AS1
HLA-DPB1	HLA-C	NDUFA6-DT	C11orf1		AC233976.1	RPS6
ALG2	LRRC69	GFPT1	RPL24		NSG1	ATF7IP2
SLC35D2	LRRC40	NADK2	RACK1		MT-ND5	NR1D1
GMFG	TMEM147-AS1	LRRC57	RNASEH1-AS1		TRAF2	MYC
C1orf43	AC068587.4	TLE1	RPL9		AC083870.1	GAS5
PNRC1	PLXNA4	PPP1R3D	LIPT1		TNRC6C	ADPRM
HLA-DPA1	CD3G	PRORP	MINCR		AC116407.2	MRPL17
TXNL4A	SDK2	LRRCC1	RPS12		ZNF506	KLHL9
C1orf50	ZNF414	MPP6	RPL18		FBXO3	RDH14
EMC4	UBE2G2	SNRPD1	EEF1D		RCL1	MAPKAPK5-AS1
FAAP20	DPH1	TMEM267	SH3YL1		LINC01237	TRBV10-3
NDUFB10	AGBL3	LLGL2	ABHD14B		EPHA4	GABPB1-IT1
SLC39A4	ZNF439	RPS6KA3	RPL11		IFNG-AS1	PEBP1
CLPP	HCG27	UPF3A	RPS18		PORCN	GYPC
MEF2C-AS1	C9orf78	THAP4	RPL12		ZNF274	LTB
CKS2	ALDH1B1	NAA80	HSD17B8		GATA3	SNHG17
GCHFR	PRKCA	RRP1B	ELAC1		POLR3E	CLDND1
TMEM128	SUCLG2	ACOT7	SNHG7		ESR2	TRIM52-AS1
TOMM40	FAM3A	NCAPH2	PARP3		TMC8	DYNLT1
ARHGDIB	PDRG1	PUS7	RPS7		ZNF512B	COA6-AS1
UBL7	TCTN3	MRPL2	ZNF880		TWF1	KBTBD4
CCDC32	HIRIP3	FAM118A	IMPDH2		PDIK1L	DCBLD1
GLRX5	PPHLN1	ZNF718	RPLP0		SNHG6	RTP4
IFT20	MRPS33	TAF15	TRBV2		CDKN2A	BEX5
RSL1D1	ZNF517	ANKAR	AC004812.2		GSTM2	RPL13
SS18L2	VPS18	RRM1	RPL19		MT-ND4L	AL031963.3
MAP9	SNHG12	FBXO21	RPS27A		LANCL1	MRPL46
NBDY	ZNF777	HLCS	LYRM9		RAB11FIP2	TRBV30
TECR	AC008875.2	ARNTL	RPS3A		ZBTB25	CYB561D2.1
TMEM141	AL035587.2	LYSMD3	EEF1B2		MTR	EXOC3-AS1
CXCR4	EMC2	CRY1	TRBV6-6		SVIP	ABT1
TRPT1	HIBADH	NUP133	RPL5		HNRNPDL	AL136454.1
H3F3B	STX17	CERCAM	RPS3		NGRN	PCSK1N
SLC25A14	NPAT	MOB2	RPL3		KLHL28	CACNA1C-AS1
TCTA	NBR2	CAPN15	EEF1A1		GCC2	EPB41L4A-AS1
CIAO2A	KCNMB3	TMEM117	URB1-AS1		DARS	LIPT2
PDCD2	INPP4B	TSHZ1	RPL14		MAGEH1	ZNF295-AS1
CCDC86	PSIP1	SLC26A11	LINC01431		MIPEP	RBFOX2
LYPD3	ABLIM1	LITAF	RPL7A		ASTE1	GPR150
SURF1	ALG6	GRAP2	SNHG21		HDHD3	BCL3
RPL27A	CLHC1	C1orf21	TRAV38-1		MT-ND6	STMN3
MRPS15	ZNF141	TMEM209	JAGN1		ZNF14	INTS6-AS1
SMIM1	C9orf40	SHLD1	PAXIP1-AS1		ZNF426	MTFP1
POLE4	PHF1	TSEN54	CENPS		AC009133.1	MHENCR
MRPL11	HOXB-AS1	IDI1	RPS5		STAT4	AP002387.2
SRM	KTI12	MPP5	RPS4X		PCAT1	MECOM
SMIM26	ZNF202	ANKH	RPL10		ZNF566	LINC00653
SDHAF1	MLLT3	CLEC2B	AL050341.2		LRRC14	JCHAIN
TAX1BP3	C2orf27A	CST7	RPL29		TBCC	IGHG2
C8orf58	UBE3D	SNRPB2	RPL18A		DISC1FP1
NDUFB8	AL591895.1	PTPN22	RPL8		HLA-A
EIF3D	INSIG2	TTC39C	TOLLIP-AS1		PBXIP1
C1orf122	TRAV19	GLMN	SNHG29		POLR3F
RAN	GCFC2	ZNF821	SBNO1-AS1		IP6K1
RAB33A	SUV39H1	PTRH2	SLC4A10		TMCO6
MTHFS	AC012358.3	PCCB	RHNO1		DDX28
CD72	AC010175.1	IMMP2L	YAE1		EXOSC6
TP53TG1	WDR19	TRAV10	LIMS2		RBL2
GADD45B	NT5DC1	PHC1	HYKK		MCOLN2
MCRIP2	TRAV5	RUNX3	UBXN10-AS1		AL359232.1
ARMCX6	SOCS2	HMGN1	HDAC4-AS1		EAPP
BCL7C	C1orf54	TCEAL8	CXCR6		HDGFL3
YPEL3	BRD3OS	CCDC141			CDHR3
PPIH	PTCD3	ZNF292			MRPL44
SPATC1L	PBX4	ZNF814			ZFP82
FAM89A	PNPLA7	FAM217B			LRIG1
SSU72	THEMIS	ZNF197			TC2N
SDHD	BBS1	BCKDHB			LINC01871
ANAPC15	HERC6	NKAP			RASGRP1
PPIA	FKBP5	FAM221A			C12orf73
TARBP2	TOGARAM1	FAM133B			SESN3
GAPDH	ZNF224	ZNF561			MRM3
RPS19BP1	TNFSF14	SGO1-AS1			COG1
LY6E	CD59	CASK			NOL11
PSMC5	LIN52	AP000442.1			MIAT
FSD1L	NECAB3	STARD4			ZEB1
VCPKMT	RPUSD4	USP42			HBP1
PIGP	PMPCB	WRN			VAMP2
CNBP	AC133552.5	MAP4K5			ZNF622
NUDCD2	ZNF169	SMYD3			ZNF383
CCNI	BBS5	KYAT3			SIDT1
HIST1H2AL	PLK3	SENP2			PATZ1
SNHG30	ZNF302	TUBGCP4			ERVMER61-1
GUK1	MPHOSPH10	WDR54			PITPNC1
TSR3	AL133523.1	AF165147.1			GLIS3
NUDT16L1	DOHH	GPR25			NOP14-AS1
DCXR	HMGA1	CNNM4			SLC37A4
CCR4	COQ10A	MRPL1			IL16
SRP19	DMAC2	RBBP6			LINC01578
FTH1	ZNF544	UNKL			ABHD15
PSMB5	ZNF552	DCP1A			SNRPA1
HDDC3	TRMO	ETAA1			YEATS4
FAM162A	ST13	IGKV3-20			NGDN
TRAPPC2L	CCDC102B	KLHL3			AC104806.2
SNHG15	AC025283.2	C14orf28			AL683807.1
RIDA	DIDO1	CCDC91			AC092652.1
SNX22	AL110114.1	RSRC2			LINC01781
PTRHD1	DKC1	ZNF37A			ZSWIM5
LDHA	BX890604.2	GALNT3			SEPTIN6
VEGFB	C1orf61	SPICE1			CFH
PYURF	OXCT1	FAHD2B			DNAJB1
CYSLTR1	DHODH	CRNKL1			VSIG1
BTG1	AL355001.2	MSMO1			KLHDC2
SLC25A5	MTG2	RFX7			SUSD4
AP002383.2	BIN1	DDX6			RIC3
DYNLT3	AC090825.1	BTD			FBXO8
HOTAIRM1	CELA1	ISCA1			LAG3
C2orf81	WDR27	LINC01619			CCSER2
NSMCE1	HACL1	VMAC			MRFAP1L1
AC025159.1	PVT1	NEMP2			ZNF540
JOSD2	FBXO31	IPO5			MT-CO3
TMEM106C	ZNF208	TNFRSF4			RANBP6
BLOC1S2	MRPS23	PDE6B			SNTG2
NUTF2	SKAP1-AS1	CFL2			CDR2
AKR7A2	SPATA24	AC123912.1			HAPLN3
POLR2K	REXO2	MALAT1			MAGED1
AARSD1	SRRD	AC079793.1			ZNF430
AL022345.4	S1PR4	LRRC8C			NUCB2
LSM2	SLC35B4	YES1			RAD51-AS1
FAU	AC002460.2	HIST3H2A			NMT2
CCS	AC012645.3	LYRM4			NIP7
AL049780.2	OBI1	BMPR1A			ZNF709
NUDT1	A2M-AS1	TBC1D22B			EXOSC7
CSRP1	MRNIP	LINC01684			FBXO38
ZNF582-AS1	DBT	JPX			ADPRHL2
GPN3	ZNF212	ZNF891			ASF1A
AP003307.1	LYAR	NDUFAF5			ZFYVE9
DRAP1	ZNF550	NUP54			ALKBH4
YBEY	ACSM3	ZNF8			HPS6
TMEM14B	ARL16	IPPK			AL136419.3
LINC02273	AC008735.2	LTV1			BBS2
ATP5F1D	GRAMD1A	CFAP97			TNFRSF25
GTF3A	ACAP1	AL050309.1			NSMCE3
ERGIC3	DPH5	STARD7-AS1			NIPAL3
DGCR6L	ZNF596	ARHGEF19			C1orf112
AC013652.1	CCDC65	AC073167.1			ITFG2-AS1
EIF5A	ZNF564	AC145124.1			SLC22A17
OXLD1	RIOK2	CTPS1			EIF5
METTL5	AC010883.1	LINC00342			SORBS3
RPS24	DNAH6	ADAMTS6			ZNF493
ZNF563	PDHX	ZNF317			TRIM23
PRXL2B	MTRF1	IL12RB1			PSMG3-AS1
PUS3	THAP6	MICU3			ZNF253
FXYD5	DENND1C	C11orf80			MTMR8
RPS15	ZFP14	TCP11L2			ZNF7
UFC1	CEP295	ZNF827			IKZF5
SLC9A7	LTO1	NT5E			KCNA3
MRPS18B	TMEM161B-AS1	NHLRC2			BTG3
COL9A2	CLUAP1	ABCA3			ZNF853
HIGD2A	AC124016.1	USP53			HIST1H1D
TMEM14C	DHX58	DHRS1			PATJ
CALHM6	AZIN2	KCTD18			ZNF507
BUD31	ZNF19	GZMB			DUSP5
SERP1	APOO	CBLB			AC005237.1
PDK2	LIME1	PTTG1			PIK3R1
POP7	ZNF12	AKR1E2			TUBGCP5
ARL6IP4	UBALD2	RORA-AS1			ZNF441
NFU1	AMDHD2	RASAL2			SFXN1
TMEM42	NMB	NOP2			C16orf54
PSMG3	SGF29	AFDN			ALDH5A1
NDUFB9	FBXW4	ABCG1			TRBV7-2
PHB2	NCK2	MTCP1			RPP14
ZNF511	MIR762HG	MBTPS2			USP45
MPG	AL645728.1	MYCBP2-AS1			MAST4
NDUFAB1	MFSD8	MTPAP			CPT2
FADS3	ZNF382	KPTN			AC073111.4
FCRL2	SPEF2	KDM3A			RPL23A
AC011444.1	TAF9B	CACNA2D2			RPS20
NDUFAF4	ZNF345	SLC30A9			CD28
C12orf10	SFI1	DBF4			MT-CYB
EDF1	CREBZF	ZNF211			TRBV5-1
C2orf76	TRADD	CASP3			AC020659.1
LINC02422	PPT2	GTDC1			ECHDC2
BORCS7	ZNF66	PPP2R3B			MARS2
CNN2	AP002490.1	METTL2A			TADA1
KANSL1-AS1	ZC3H7B	TRAV20			MTERF4
RGS10	SLU7	DENND5B			DDX20
MRM2	MTBP	B3GLCT			SIAH1
LINC00339	B3GNT7	RORA			LRATD2
METTL26	FBXL12	PTPRK			ZNF268
C16orf91	SGCB	MED30			AC092652.2
C7orf50	NKIRAS1	NUDT15			GPRASP1
AC008438.1	ZNF831	GMEB2			ZNF682
C17orf58	FGFRL1	CCSER1			C3orf33
CD9	LINC02295	CORO2A			RNF26
SPCS1	KLRC4	AKAP11			PLAG1
NME4	ALKBH8	VOPP1			TRBV18
TSTA3	C1orf52	GTPBP4			KPNA5
TOMM6	AC009318.1	GRIP1			CLN5
MOSPD3	HIST1H1E	ZNF579			CD8A
AL441992.1	DHCR7	LRFN3			PPP1R35
UXT	CCL28	ZNF813			BCL11B
MRGBP	ZNF174	DIRC3			ANKS6
ADAMTSL4-AS1	SEPTIN1	TOE1			H1FX
SEC11C	AC093323.1	AC074032.1			SPOCK2
UBXN1	RASGRF2	EXOG			ZNF75A
CDCA7L	CSGALNACT1	RNLS			ZNF551
SIVA1	SLC46A3	AC068724.3			METTL18
TMUB1	CD3D	PFKP			PLCD1
PPM1N	SPATA7	ZHX2			MBIP
PLP2	AC021752.1	DHFR			METAP1D
COX7A2L	ZNF256	MVD			FAM241B
SLC25A6	AP000873.2	AL136456.1			ZSCAN18
PDLIM1	DDX47	TOPORS			PPP1R3F
NRBF2	RAB40B	SNTA1			KLHL11
SSR4	KLHL26	FGFR1			ILF3-DT
NXT2	EEF1AKMT2	KCNQ5			ITM2A
HLA-DQB2	ZXDA	AC008764.8			GRPEL2
ATRAID	DDB2	PTS			ZNF766
CLEC11A	CCDC18-AS1	ODF2L			FILIP1L
GTF2A2	ZNF26	LARS2			AL365361.1
SLC27A5	ZNF837	GPR155			ZNF574
AC243960.1	CARF	PPP2R5C			ERP27
SUMO3	ZNF786	HSH2D			ZNF689
DNPH1	ZNF420	CLP1			FANCF
AC097382.3	KIZ	ARL4C			TENM1
ETFRF1	ZBTB38	PLA2G4B			PLPP6
RPL28	TRAV38-2DV8	SP140			RBM48
AC040169.1	CD27	CCDC152			PLXDC1
UQCRFS1	MCUB	AUTS2			HAUS5
TMEM219	COQ8A	HIVEP2			RCAN3
SRP9	RAB39B	AC016074.2			SFMBT1
PRRG2	JMY	BPGM			RPL21
EIF3I	CTU2	FNDC10			ORMDL3
SYPL1	KRR1	ZBTB41			ARRDC2
ERP29	PPP1R3E	KBTBD2			MOAP1
AC036176.1	TMEM243	AL365295.1			FAAH2
EIF4EBP3	CYP2R1	DNAJC11			ZNF844
INAFM1	DPP4	ZKSCAN8			AXIN2
TRAV12-2	AC005520.2	MFSD13A			ZNF451-AS1
LTK	IMP3	LRRC37A3			AMN
RAB9A	NEIL2	METRN			ITK
DBNDD1	RADX	TSPAN18			GOLT1B
NAXE	ZNF33B	TSBP1-AS1			ZNF136
APRT	PEX3	RNF145			IL32
L3HYPDH	AC005842.1	FAM214A			RHPN1
AC111182.1	DUS3L	MTMR9			LINS1
LSM5	CDC37L1-DT	VRK1			OSER1
LSM4	SIRT3	TFDP2			AC131971.1
RPL26	RTN4IP1	MT-ND3			UTP25
IGBP1	ALDOC	P2RY8			CHPF
PNPLA4	ZNF529	PWWP2B			FAM50B
LYRM2	METTL4	TMEM121			CD5
EIF3G	TMEM138	PRKCA-AS1			CSTF2T
NUP43	CYLD	COX18			CD6
RAB4A	RPL22	MAGI3			AP3M2
LHPP	CCDC71	ZBP1			CD8B
ZFAND1	GOLGA7B	DCTN6			AC012360.3
EIF3K	CDKN2AIP	RASGEF1B			ANO9
ZNF529-AS1	IFRD2	SBK1			COL6A2
PRDX6	PARP11	MAP4K3-DT			TLE2
PIGC	ZNF816	RNF103			CENPK
SMIM19	AL117381.1	ZXDB			S1PR1
CUTA	AC053527.2	ANKRD37			C17orf100
SLC50A1	AC110611.2	CEP70			ARIH2OS
RPS15A	TSEN2	S1PR5			SH2D3A
PRADC1	UBIAD1	ZNF845			TRAT1
CDKN2D	C10orf88	SNRNP35			SATB1
COMMD3	GRAMD2B	ZNF16			MT1E
SYNGR2	AK5	LINGO2			PLPP1
VAMP5	TCEANC	MAIP1			ZFP30
STOML2	NAF1	DPYD-AS1			TRBV7-6
CNEP1R1	GTPBP10	DVL1			AC010609.1
QRSL1	SOX2-OT	AL133342.1			TSHZ2
THBS1	FLT4	GPR174			HABP4
ZMAT5	GCNA	NPHP3			TXNIP
CHCHD10	RNF175	AL589693.1			RPL13A
AC010883.3	ZNF525	ZNF778			LINC01089
AC092821.3	TRAV21	KIR3DL2			SARDH
AC113410.4	TRIAP1	THOP1			CAMK4
MRPL40	SFXN2	PSMD5			ANK3
AL022328.4	PARD6B	ZNF649			PELO
C9orf16	ZNF85	TENT5C			SLC22A5
DHRS11	DUS4L	ZNF549			MTX3
P2RX5	ZNF546	KIF27			SLC9B2
ARL4A	ZNF790-AS1	TRAF1			LRRN3
SMAGP	EPM2A	IGLV2-14			PERP
MLST8	SGTB	GDAP1			PDE3B
DGUOK	TRMT5	DONSON			LINC00954
CINP	SOX12	EPHA1-AS1			LINC02611
BTG2	RCAN3AS	A1BG-AS1			TCAF2
CD37	RNF212	THOC1			SLC25A23
SSR2	AK3	RICTOR			APBA2
RPLP1	DENND11	IGLC2			TESPA1
HINT2	RGPD8	CYB561			TRAV16
RNF141	FAM86C1	CDKN2C			CEP68
ANGPTL1	ATP10A	ARMH4			LENG1
TEN1	ZNF329	NIPA1			AC138150.1
APH1A	PODXL2	GNB5			NRCAM
ZNF581	TRAV25	PKIA-AS1			NELL2
FIS1	ZNF597	ZNF250			AC243829.2
HLA-DQB1	HSF5	AC026979.2			CARMIL2
AC100810.1	TMSB15B	ANKUB1			COL18A1
ANAPC13	GGT7	TSTD3			AC011997.1
RTRAF	AC083862.3	ZNF273			CBR3
SPAG1	CASTOR1	AC005944.1			ZBTB49
CREB3L4	MRTO4	MFGE8			PDE9A
KCTD6	AC068888.1	PARP2			GPA33
SDHAF2	ANKRD16	SETMAR			AMIGO1
AC009522.1	LINC02520	ARL17A			SEC14L2
BTLA	SNHG25	ZNF18			LGALS3BP
MRPS24	LMNTD2	MIEF1			C12orf65
TMEM9	PLCG1	SDE2			ITGA6
EBPL	NUP155	SLC25A12			SCGB3A1
LIX1-AS1	SLC39A13	OTUD7B			TCF7
PRXL2C	CCDC66	PPP1R16B			ZC3H12B
KHDRBS2	ZNF200	FASTKD3			TMEM204
CD69	IGFBP3	SLA2			RETREG1
SDHAF3	IL6ST	MFHAS1			WNT7A
ARRDC1-AS1	AL118516.1	TEX9			FBXO32
PFDN5	RFESD	ZC3H12A			FBLN7
ALKBH7	TRAV1-1	DOK6			EDA
STAG3	PEX10	AP000787.1			AC136475.3
C15orf61	ZNF264	PLEKHA7			IL7R
ERICH6-AS1	SNHG11	CLCF1			AVPI1
SMIM20	AL162231.1	FZD3			CSTF1
NME2	PGGHG	AC245060.5			AL645465.1
PPP1R14A	GLI4	ID2			AC008892.1
TMEM147	MIR3936HG	TTC21B-AS1			GSPT2
RBM3	IGLV1-51	MSANTD3			CMTM8
MED18	TRAV2	SEMA4C			ACSL6
NENF	CBX7	ADAMTS10			AC009041.2
CD22	SLC9B1	CDC14B			ZNF101
CAHM	SLC25A35	DLG2			AC008083.3
HLA-DRA	ZCCHC18	KIR2DL1			PIK3IP1
C1QBP	ZNF45	A2M			EPHX2
TOMM22	FAM153A	ACOT2			DUSP8
RPS23	ROBO3	SH2D2A			TRBV21-1
PPP1R7	ZNF519	ABCB1			NOG
ISCA2	OTUD7A	FANCD2
TRAPPC6A	TRPC1	WDR76
ATP6V1G1	LMTK3	KCNK12
ITM2C	AL360178.1	LINGO1
COX4I1	ZNF446	DUSP16
MFAP3	RELL2	PZP
PIM3	ENO1-AS1	MT-ND2
ZNF428	PLEKHA4	AC058791.1
UCP2	NFRKB	AP001011.1
SELENOW	TBCEL	MT-CO1
HLA-DQA2	ACP6	AC053513.1
ICOS	THEM4	FASLG
AC084018.2	FOXP1-AS1	EBF1
DDIT3	AC012306.2	NPM3
TATDN1	FBXL22	AC008969.1
C11orf74	MACROD1	SNED1
WDR34	KLF5	MT-CO2
JMJD4	VPS51	AL109955.1
THAP7-AS1	CEACAM21	MYO1D
RPS9	MKS1	MT-ND4
PYCR3	COQ6	MAF
EMC6	DMKN	AC087286.2
SMDT1	AC022916.1	FDXACB1
TAF9	AL157938.2	MT-ND1
RPS13	WDR89	AC131571.1
ITGAE	FAM13A	SLC26A3
GEMIN6	LOXL1-AS1	IL12RB2
TRGV5	BCL2	ENC1
IGHG3	AL080250.1	MT-ATP6
PPDPF	AL662844.4	RASSF6
CD74	MMP25-AS1
BAD	PSTK
TIMM21	CES4A
TRDV2	ZNF677
NINJ1	FUT8-AS1
PGAP2	GPR171
HLA-DQA1	FBXO2
ATP6V0E2	LINC02100
NIBAN3	SATB1-AS1
BNIP1	FAM153CP
OSM	JAK3
TIFA	DGKA
CDKN2AIPNL	DNAJC30
AP002748.4	SLC9A3-AS1
BTF3	MEGF6
RGS1	ATG9B
EAF2	FLNB
ATP5PO	TRIM32
PKIG	TRAV4
TCTN1	FANCM
NACA	CITED4
AL691403.1	TCF19
MYL5	TRIM61
KRT1	KTN1-AS1
C16orf74	SEMA4F
TMEM11	MAN1B1-DT
CCNB1IP1	SLC25A45
CDPF1	GALNT12
IFT57	ACVR2B
AC025164.1	LINC02325
AL117379.1	WBP2NL
CSKMT	AL163932.1
TRBV15	SCML1
HIST1H1B	LRRC8C-DT
DANCR	SCML4
AL162231.2	ZFP62
FXYD2	SYNGAP1
S100B	DOLK
IGHM	AL034550.2
AHCY	TAF4B
BLNK	AC104850.2
IGHG1	ZNF257
PLPP5	AC079922.2
FCRL1	SPIN3
DDIT4	USP44
STAP1	PRXL2A
AC104695.2	AL355999.1
AL135791.1	UTP3
COBLL1	DDX31
HLA-G	TRAV12-1
APOM	OXNAD1
GPR18	CATSPERB
HLA-DOB	TRAF3IP2
COL19A1	REM2
BLK	ZNF287
SOCS3	CACHD1
CD79B	ETS1
CD40	AL360091.3
SPIB	OSGEPL1
MAP1LC3B2	NMRK1
MZB1	SPATA6L
C1orf56	TRBV6-5
LINC00926	AC136475.5
G0S2	TRAV36DV7
ADAM28	TRAV26-2
POU2AF1	SMYD5
CD19	EXPH5
TSPAN13	ETFDH
FCER2	AL590006.1
LINC02397	AL158055.1
IGHD	TXK
HNRNPA1P48	AC005041.5
YTHDF3-AS1	RGMB
FAM30A	PAXBP1-AS1
IGKV3-15	AC006960.2
MS4A1	CDNF
FCRLA	SUCLG2-AS1
AL138720.1	PALB2
TRBV6-4	AC010442.1
CD79A	DENND6A-AS1
VPREB3	LINC00402
CD200	EOMES
PNOC	AC010275.1
CD24	TYW5
UQCRHL	AC137810.1
TCL1A	ZNF773
IGLV3-19	APBB1
IGHV4-34	FAM153B
IGKV4-1	TRBV5-4
	ARHGAP33
	KIZ-AS1
	ACOT4
	ZNF23
	LINC01725
	TRBJ2-4
	AC006299.1
	MYO6
	PROSER3
	TRAV6
	MB21D2
	HIST1H2AD
	C20orf204
	ZNF461
	PIK3IP1-AS1
	AP001462.1
	PTPRM
	ERMN
	AC026341.1
	LINC01876
	TNK1
	GEMIN4
	HAUS8
	TRBV13
	AC027018.1
	TTC12
	FBXL8
	BAG3
	UBASH3A
	KIR2DL4
	AC013264.1
	AC139720.1
	CBY1
	AC136475.2
	BX293535.1
	TRBV4-1
	ZNF543
	TRAV13-2
	GTSCR1
	AP000779.1
	PLEKHB1
	TRABD2A
	FHIT
	CTBP1-DT
	GNAO1
	C3orf18
	ZNF337-AS1
	RIOX1
	ZNF530
	AC009299.3
	SGCD
	MAP3K14-AS1
	TRIM47
	ENOSF1
	ALS2CL
	TRAV3
	ASTN2
	SNURF
	PCED1B
	NRG2
	SPON1
	NUDT17
	ESR1
	PSD
	SNHG26
	LENG8-AS1
	AC022210.2
	ECRG4
	AC026471.2
	AC005586.1
	FAM171A1
	CHRM3
	LINC00641
	LINC01550
	ZBTB9
	FAM184A
	TMEM30B
	MDS2
	NAT14
	EID3
	PRKCQ-AS1
	OBSCN
	CHRM3-AS2
	LINC00957
	TNIP3
	MMP28
	AC020910.5
	BDNF-AS
	TRBV27
	MOCS3
	FAM102A
	ZNF510
	ADAMTS17
	FAM66B
	NAP1L2
	MORN3
	AC133644.2
	NCMAP-DT
	TMEM45B
	AC025257.1
	EDAR
	AC068051.1
	TMEM25
	ZKSCAN4
	TRBV20-1
	ZNF483
	MID2
	TRBV12-3
	ZNF442
	TRAV35
	TPM2
	GPC2
	AL109930.1
	NAP1L3
	RPL34-AS1
	TWNK
	LEF1-AS1
	NLRP6
	LEF1
	TRBV28
	AC008083.2
	KBTBD7
	WHRN
	AL121839.2
	SLC3A1
	RNF157
	LINC00891
	SYDE2
	DACT1
	ANKRD55
	PLD6
	TJP3
	ACTL10
	MALINC1
	CA6
	AC103563.7
	TRBV5-5
	ISM1
	ZIK1
	KLHL29
	IGKV1-17
	AC097369.2
	CACNA1I
	ST6GALNAC1
	ZNF416
	NRG4
