## Supplemental Table S8 for "Multi-Omics Characterization of Human Molecular Responses to Spaceflight Across Two Independent Missions"

### Sheet: Table S8
Table S8: Molecular Responses for proteomics and transcriptomics profiles for Ax-2
Glossary of terms
Gene Name	The standardized symbol used to identify a specific gene.
log2Fold Change	A measurement showing how much a gene’s expression increases or decreases between conditions on a log2 scale.
Timepoint	A specific time/day when a sample is collected or measured.
Response Category	A label that classifies how a sample or gene behaves under certain conditions.
Assay	A method used to detect, measure or quantify proteins/ transcripts in a sample.
Gene Name	log2Fold Change	Timepoint	Response Category	Assay
ITM2A	-1.55668	R+1 compared to L-90 and L-30	Immediate	Proteomics (OLINK HT Explore)
TMPRSS15	-1.10737
CLEC6A	-0.957692
GAL	-0.530462
TNFSF11	-0.712279
ZBED6	0.436983
SOD2	0.566958
AHNAK2	0.673831
MAP7	0.577265
PCSK9	0.691692
NFAT5	0.756286
PI3	0.684212
KRT5	0.826672
KRT19	0.728993
C3	0.824776
PHLDB1	0.921034
RGCC	0.99619
AFAP1L1	0.903573
IRAK1	1.12753
MSANTD3	1.27418
SEC13	1.09973
PPL	1.09357
PDZD2	1.47101
TRAF2	1.36197
GRSF1	1.43118
DBN1	1.30785
ATAD3B	1.26363
LRCH1	1.58415
HPCAL1	1.54261
MPP7	1.51556
YES1	1.62707
GGA3	1.58634
STX4	1.63033
CFAP410	1.59514
DIS3L2	1.94233
PELO	1.84712
TRIM58	1.598
IRAG2	1.75765
WASF1	1.95589
MCF2L	1.82486
ARHGAP35	1.988
RAB3IP	1.98707
TMEM132A	2.43724
CEP44	1.88509
TRIM25	1.99532
FBP1	2.30235
ASAP2	2.12385
ARHGAP10	2.09557
CALCOCO1	2.14711
EIF4G1	2.24333
MAVS	2.17734
MAP3K5	2.31739
CRACR2A	2.35695
CEP250	2.37998
EVI5L	2.34601
CDC42BPB	2.55824
KIFC3	2.59412
OPHN1	2.38446
TSC22D3	2.53332
SNX29	2.87929
PRKG1	3.09046
FOSB	4.50382
ZBED6	0.54155	R+1 and R+6, compared to L-90 and L-30	Intermediate
FOSB	4.7469
HBQ1	-2.02561	R+1 compared to L-90 and L-30	Immediate	RNA-Seq (bulk)
ALAS2	-1.93085
IGHA1	-1.6767
RBM38	-1.57014
TRAC	-1.48034
FAM210B	-1.4352
OR2W3	-1.41695
PEA15	-1.37752
LBH	-1.31523
IGKV3-20	-1.31434
TMEM109	-1.29983
SLC6A8	-1.28142
DYNLL2	-1.2814
GUCD1	-1.26351
STRADB	-1.25462
HDGF	-1.24525
HLA-DQB1	-1.23677
COX8A	-1.23164
COMT	-1.22908
EIF5A	-1.22099
TMBIM6	-1.21391
CDIPT	-1.20798
ALKBH5	-1.20579
SIAH2	-1.18384
EPB42	-1.18095
FOXO4	-1.17939
HLA-DRB1	-1.17649
AKR1B1	-1.17224
SLC37A2	-1.16039
TRBV20-1	-1.16035
SYNGR2	-1.13888
IGHM	-1.13812
RNF187	-1.1354
JUND	-1.13354
HLA-DOA	-1.12432
HCST	-1.12219
RUNDC3A	-1.11586
BSG	-1.11318
PIP4K2B	-1.1055
MAFK	-1.08877
GLRX5	-1.08865
CTSD	-1.08717
SURF4	-1.07965
PEF1	-1.07832
HEPACAM2	-1.0774
UBE2M	-1.07627
CPVL	-1.07275
HLA-DRB5	-1.06916
PDIA4	-1.06782
PITHD1	-1.0613
PABPN1	-1.05867
HMOX1	-1.05819
UBE2L6	-1.05166
CD5	-1.04274
UBXN6	-1.04262
TPI1	-1.04198
LSP1	-1.03616
IGKC	-1.03607
ARF1	-1.0347
DNAJA4	-1.03177
PEX11B	-1.02915
ECH1	-1.02804
NIPAL3	-1.02613
GSPT1	-1.02532
STARD7	-1.02333
MPP1	-1.0223
ATP6V0E2	-1.02127
ATP5F1B	-1.02015
TUBB2A	-1.01665
P4HB	-1.01644
LYPLA2	-1.01333
B4GALT3	-1.00525
HLA-B	-1.00024
ITGB3	-0.993702
NOP9	-0.993103
UBE2H	-0.992577
SLC1A5	-0.988718
EIF4H	-0.987771
SPTB	-0.985417
DPYSL2	-0.983036
ASB13	-0.972986
LIX1L	-0.972258
TNFRSF1B	-0.972196
CHMP4B	-0.972158
BAP1	-0.971557
CX3CR1	-0.969826
STK11	-0.96955
SLC66A2	-0.968566
RAB35	-0.963946
LAMP1	-0.963878
TUBB	-0.963196
NFE2L1	-0.960406
ZDHHC7	-0.95977
NAPSB	-0.9546
RPN2	-0.954463
CHD3	-0.954317
WDR82	-0.951566
GNS	-0.949781
RETREG3	-0.943529
ORAI1	-0.942908
FKBP8	-0.94146
MXD4	-0.938663
RCC2	-0.932235
SHISA5	-0.931276
PIP4K2A	-0.928896
ENO1	-0.927
PINK1	-0.926421
PSMC5	-0.925271
AP2M1	-0.923885
CD8A	-0.923811
MAF1	-0.923029
COLGALT1	-0.92265
TMEM250	-0.922647
FAM104A	-0.920279
ATP1A1	-0.919268
CCR7	-0.917014
RETREG2	-0.914991
PPP4C	-0.914306
TSPAN17	-0.91355
PRDX6	-0.912947
ZNF672	-0.910362
SRRD	-0.909766
ADIPOR1	-0.909039
HLA-DQA1	-0.908777
SEC61A1	-0.907245
THAP11	-0.906586
JOSD1	-0.905663
PLEKHB2	-0.904424
RXRB	-0.902689
CD14	-0.902631
HDLBP	-0.902306
ARL2BP	-0.899614
IL10RA	-0.899521
ORMDL3	-0.895148
EEF2	-0.894799
EIF4B	-0.893449
UBL7	-0.889415
SNX12	-0.884929
PSMD2	-0.88466
MKRN1	-0.884146
CFL1	-0.880151
HNRNPAB	-0.876371
ASB1	-0.87378
NAGA	-0.873695
AATBC	-0.873095
SLFN11	-0.872193
HLA-DQA2	-0.871797
CHMP1A	-0.871249
AP2S1	-0.870497
RNF10	-0.868262
GNAS	-0.868209
TMED9	-0.865122
STOM	-0.864962
ADA2	-0.864101
APH1A	-0.86353
CD180	-0.862602
TLE5	-0.8615
ICMT	-0.860121
HLA-C	-0.859512
CTSO	-0.858458
ZNF316	-0.857289
INPP5K	-0.85616
CDC34	-0.855446
PARP10	-0.854205
CTBP1	-0.850081
POLDIP2	-0.848881
HLA-A	-0.847508
SUN2	-0.847306
NDUFAF3	-0.846123
CENPB	-0.845832
DNAJB2	-0.845614
EHD1	-0.845258
ATP6V0D1	-0.841137
GNPDA1	-0.840893
RASSF4	-0.836616
MXI1	-0.836339
EIF2S3	-0.83345
ZER1	-0.831879
ATP8B2	-0.831728
PIM1	-0.830341
MGAT1	-0.829202
EIF3B	-0.828926
GTF2F1	-0.827798
DRAP1	-0.826508
LTB	-0.826311
MAP2K2	-0.82623
TMED10	-0.825813
SUMF2	-0.824074
ENDOD1	-0.821626
EHBP1L1	-0.821117
TPRG1L	-0.820768
RNF220	-0.820284
CAPNS1	-0.815839
DCTN5	-0.815628
SQSTM1	-0.814267
GM2A	-0.813319
PRDX1	-0.813136
CMTM3	-0.809272
SH3GLB2	-0.808192
FAM20B	-0.807934
C9orf16	-0.807622
KLF13	-0.805229
KCTD20	-0.80281
CSDE1	-0.801483
TMEM248	-0.801228
OGFR	-0.797067
CYBB	-0.796854
AMFR	-0.796208
HK1	-0.795362
PTDSS1	-0.794736
UQCRC1	-0.794319
SPN	-0.794144
ANXA2	-0.792923
ARPC4	-0.792766
GANAB	-0.79275
ANKH	-0.791864
FCN1	-0.790679
ZNF740	-0.788954
PABPC4	-0.784642
ZMAT2	-0.784054
SH2B3	-0.781879
DUSP3	-0.775918
NCL	-0.775075
HPS1	-0.772502
CYB5B	-0.772438
BTN3A3	-0.772287
DNAJB1	-0.769793
M6PR	-0.769695
DENND11	-0.768686
BCAP31	-0.767447
NUDCD3	-0.766697
INO80E	-0.765509
MTA2	-0.765284
APP	-0.76429
ENGASE	-0.764215
TRBC2	-0.764034
SLC35C2	-0.759876
PRPS1	-0.75803
APOL3	-0.757201
KIAA0100	-0.756673
ABLIM1	-0.75458
AKT2	-0.753603
CHMP7	-0.752913
SSBP3	-0.752709
HLA-E	-0.749422
DDB1	-0.748854
PSMD3	-0.748735
XBP1	-0.747304
BAK1	-0.745711
FAM78A	-0.745201
DDOST	-0.744447
TAP1	-0.743863
LRRC59	-0.741653
TRBC1	-0.739336
CD163	-0.737798
GPAT4	-0.728363
HLA-DPA1	-0.725276
SCPEP1	-0.724947
NAGK	-0.719665
SCIMP	-0.719349
YTHDF2	-0.712002
LEMD2	-0.710433
GLOD4	-0.709579
CLPTM1L	-0.708947
PSMC4	-0.708361
PEBP1	-0.70499
TANGO2	-0.702699
EZR	-0.702493
EMP3	-0.702197
RNF14	-0.700858
CCR2	-0.700037
FZR1	-0.699855
DCAF11	-0.694633
KHNYN	-0.694057
VPS51	-0.692631
KARS	-0.686306
LETMD1	-0.676117
SNX17	-0.674976
ARFGAP2	-0.67473
FYN	-0.672227
NUDT4	-0.668713
ANXA7	-0.666418
XRCC6	-0.659343
RFX5	-0.654438
ANXA6	-0.650354
PRKCH	-0.646405
AK2	-0.582894
SNORD17	0.763211
RPL13AP5	0.877177
AC073861.1	1.02386
CCDC168	1.10517
HULC	1.26711
RYR1	1.30895
AC034236.1	1.32374
ADGRV1	1.44532
MYO15A	1.53957
C5orf64	1.78807
CACNA1A	1.79491
AC016168.4	1.95901
AL138889.1	1.98094
AL356534.1	1.99627
MAPT	1.99817
FBN3	2.00832
MUC19	2.03597
GOLGA6L2	2.05469
HMCN2	2.0746
IGFN1	2.07963
AL031595.2	2.08438
GOLGA6L6	2.0846
HYDIN	2.101
ELN	2.11588
LINC02055	2.14256
TSIX	2.14361
COL16A1	2.15489
PDE10A	2.19253
GREB1	2.20756
CACNA1B	2.2087
DNAH2	2.20883
LAMA3	2.21329
AC003681.1	2.21966
CAMK2B	2.23275
CSMD2	2.24242
MUC16	2.26178
PIEZO2	2.27062
FP325330.2	2.29203
TNS2	2.29302
LINC01206	2.34898
SLC12A5	2.36302
LAMA1	2.36551
PKD1L2	2.39223
AC068389.1	2.39716
COL4A1	2.41583
CYP2B6	2.4205
AC005005.4	2.42284
USH2A	2.45445
LINC00461	2.4966
ERBB3	2.5059
HAND2-AS1	2.52118
ATP1A2	2.52751
KCNJ6	2.53328
ACSBG2	2.58631
PCLO	2.59765
DNAH3	2.60542
OTOG	2.67065
GALNT16	2.70042
Z95114.1	2.70797
SYT12	2.84399
KCNJ5	2.87077
AC007906.2	2.94823
LINC02645	3.19696
AC131254.2	3.5731
SLC13A4	3.66431
TRAC	-1.28047	R+1 and R+6, compared to L-90 and L-30	Intermediate
TMBIM6	-1.17381
DYNLL2	-0.998299
LBH	-1.12938
ALKBH5	-1.10042
CDIPT	-0.964943
IGHM	-1.01505
HLA-DOA	-1.04952
SYNGR2	-0.985491
SURF4	-0.908044
HLA-B	-1.00878
HLA-DRB5	-1.13428
HCST	-0.943976
EIF4H	-0.994739
LAMP1	-0.939241
TPI1	-0.967301
CPVL	-1.04471
HLA-DRB1	-1.04588
PEX11B	-0.993342
UBE2L6	-0.950324
PPP4C	-0.919929
JOSD1	-0.956129
CX3CR1	-0.943804
CD14	-0.932497
HLA-C	-0.938971
TUBB	-0.794259
TMEM250	-0.873095
EIF4B	-0.959088
ICMT	-0.904688
EEF2	-0.866394
CD8A	-0.8746
ARPC4	-0.876771
ENO1	-0.762147
HLA-A	-0.836162
APH1A	-0.900928
ARL2BP	-0.865325
EIF2S3	-0.752066
HLA-E	-0.839483
ORMDL3	-0.747211
OGFR	-0.849803
CENPB	-0.921824
POLDIP2	-0.77061
RPN2	-0.773743
SNX12	-0.804681
DNAJB1	-0.778754
LTB	-0.777874
FCN1	-0.774452
CTSO	-0.782615
BCAP31	-0.777742
M6PR	-0.794432
PTDSS1	-0.748308
PRPS1	-0.775167
CYB5B	-0.719465
SCPEP1	-0.770971
SUMF2	-0.675579
HLA-DPA1	-0.778839
BAK1	-0.712462
XBP1	-0.661962
DDOST	-0.678973
XRCC6	-0.700661
PEBP1	-0.686203
EMP3	-0.740537
GLOD4	-0.670537
KARS	-0.640231
TRBC1	-0.660727
SNORD17	0.64303
TMBIM6	-0.873954	R+6 and R+14, compared to L-90 and L-30	Delayed
CPVL	-1.0103
