## Supplemental Table S9 for "Multi-Omics Characterization of Human Molecular Responses to Spaceflight Across Two Independent Missions"

### Sheet: Table S9
Table S9: Molecular Responses for proteomics and transcriptomics profiles for Ax-3
Glossary of terms
Gene Name	The standardized symbol used to identify a specific gene.
log2Fold Change (R+1 compared to L-30)	The log2-transformed change in gene expression between timepoint R+1 and timepoint L‑30.
log2Fold Change (R+1 compared to L-2)	The log2-transformed change in gene expression between timepoint R+1 and timepoint L‑2.
log2Fold Change (R+21 compared to L-30)	The log2-transformed change in gene expression between timepoint R+21 and timepoint L‑30.
log2Fold Change (R+21 compared to L-2)	The log2-transformed change in gene expression between timepoint R+21 and timepoint L‑2.
log2Fold Change (R+60/61 compared to L-30)	The log2-transformed change in gene expression between timepoint R+60/61 and timepoint L‑30.
log2Fold Change (R+60/61 compared to L-2)	The log2-transformed change in gene expression between timepoint R+60/61 and timepoint L‑2.
log2Fold Change (avg)	The average of all calculated log2 fold‑change values for a gene across selected comparisons.
Timepoint	A specific time/day when a sample is collected or measured.
Response Category	A label that classifies how a sample or gene behaves under certain conditions.
Assay	A method used to detect, measure or quantify proteins/ transcripts in a sample.
Gene Name	log2Fold Change (R+1 compared to L-30)	log2Fold Change (R+1 compared to L-2)	log2Fold Change (R+21 compared to L-30)	log2Fold Change (R+21 compared to L-2)	log2Fold Change (R+60/61 compared to L-30)	log2Fold Change (R+60/61 compared to L-2)	log2Fold Change (avg)	Timepoint	Response Category	Assay
CTAG1A_CTAG1B	-5.6151	-5.6905	NA	NA	NA	NA	-5.6528	R+1 compared to L-30 and L-2	Immediate	Proteomics (OLINK HT Explore)
ABCB5	-5.3808	-5.18988	NA	NA	NA	NA	-5.28534
GTF2IRD2	-5.08654	-5.32743	NA	NA	NA	NA	-5.20699
FBXL5	-4.98212	-4.59651	NA	NA	NA	NA	-4.78932
ATP5PO	-2.41296	-2.08549	NA	NA	NA	NA	-2.24922
KCTD19	-1.82123	-1.45188	NA	NA	NA	NA	-1.63655
MLF2	-1.82031	-1.32854	NA	NA	NA	NA	-1.57442
C10orf95	-1.80964	-0.999115	NA	NA	NA	NA	-1.40438
PHF21B	-1.7671	-1.86776	NA	NA	NA	NA	-1.81743
AKAP7	-1.63313	-2.70384	NA	NA	NA	NA	-2.16849
ATP2B3	-1.62294	-1.08769	NA	NA	NA	NA	-1.35532
TNFSF11	-1.61567	-1.95847	NA	NA	NA	NA	-1.78707
SOHLH2	-1.31032	1.15248	NA	NA	NA	NA	-0.0789198
FBN2	-1.22403	-1.52758	NA	NA	NA	NA	-1.37581
COL26A1	-1.07145	-0.940637	NA	NA	NA	NA	-1.00604
PSPN	-1.06649	-1.10761	NA	NA	NA	NA	-1.08705
CHAC1	-0.934507	-0.619046	NA	NA	NA	NA	-0.776776
CDH12	-0.890276	-0.68431	NA	NA	NA	NA	-0.787293
LVRN	-0.846018	-0.453188	NA	NA	NA	NA	-0.649603
DIAPH3	-0.795841	-0.89744	NA	NA	NA	NA	-0.84664
VSTM2B	-0.701549	-0.893484	NA	NA	NA	NA	-0.797516
SFRP4	-0.683056	-0.389736	NA	NA	NA	NA	-0.536396
TF	-0.678426	-0.628216	NA	NA	NA	NA	-0.653321
KIF6	-0.563498	-0.545308	NA	NA	NA	NA	-0.554403
GDF2	-0.560436	-0.395387	NA	NA	NA	NA	-0.477911
CHRDL2	-0.543894	-0.467601	NA	NA	NA	NA	-0.505748
INSL5	-0.539775	-0.608007	NA	NA	NA	NA	-0.573891
AMOT	-0.531289	-0.829893	NA	NA	NA	NA	-0.680591
TFRC	-0.447998	-0.593891	NA	NA	NA	NA	-0.520945
F13B	-0.418781	-0.686014	NA	NA	NA	NA	-0.552398
VNN1	-0.385584	-0.709734	NA	NA	NA	NA	-0.547659
F11	-0.383207	-0.703082	NA	NA	NA	NA	-0.543144
CA6	-0.329061	-0.556017	NA	NA	NA	NA	-0.442539
TNFRSF10C	0.198285	0.487559	NA	NA	NA	NA	0.342922
KLK8	0.245694	0.5361	NA	NA	NA	NA	0.390897
ALK	0.332577	0.668709	NA	NA	NA	NA	0.500643
SPTBN2	0.353586	0.458568	NA	NA	NA	NA	0.406077
RNF149	0.371214	0.615763	NA	NA	NA	NA	0.493489
CDON	0.374161	0.833778	NA	NA	NA	NA	0.60397
SUSD5	0.37771	0.758738	NA	NA	NA	NA	0.568224
PLAUR	0.390251	0.608626	NA	NA	NA	NA	0.499438
CHIT1	0.393137	0.274862	NA	NA	NA	NA	0.333999
GFAP	0.406864	0.482288	NA	NA	NA	NA	0.444576
CLEC12A	0.441103	0.602086	NA	NA	NA	NA	0.521594
PCDHB15	0.452129	0.522881	NA	NA	NA	NA	0.487505
TIMP4	0.486168	0.852328	NA	NA	NA	NA	0.669248
VNN2	0.516363	0.499437	NA	NA	NA	NA	0.5079
CCL27	0.519124	0.581503	NA	NA	NA	NA	0.550314
CEACAM21	0.520402	0.793904	NA	NA	NA	NA	0.657153
DTX3	0.520605	0.760472	NA	NA	NA	NA	0.640538
CCDC80	0.526979	0.955505	NA	NA	NA	NA	0.741242
CKAP4	0.530008	0.700487	NA	NA	NA	NA	0.615247
PQBP1	0.533777	0.730963	NA	NA	NA	NA	0.63237
PPP3R1	0.537512	0.487337	NA	NA	NA	NA	0.512425
LIF	0.540787	0.429654	NA	NA	NA	NA	0.485221
SOST	0.540937	0.527155	NA	NA	NA	NA	0.534046
PDGFRA	0.545832	0.758789	NA	NA	NA	NA	0.652311
CXCL10	0.557628	0.669113	NA	NA	NA	NA	0.613371
LRIG1	0.575236	0.603263	NA	NA	NA	NA	0.589249
SUSD4	0.57636	0.513929	NA	NA	NA	NA	0.545145
EPS8L2	0.580247	0.854132	NA	NA	NA	NA	0.71719
S100A14	0.586296	0.628976	NA	NA	NA	NA	0.607636
MSMP	0.588206	0.903103	NA	NA	NA	NA	0.745655
CRIM1	0.595832	0.548666	NA	NA	NA	NA	0.572249
TNFAIP6	0.595937	0.411773	NA	NA	NA	NA	0.503855
TNFRSF6B	0.602158	0.925733	NA	NA	NA	NA	0.763946
KRT5	0.610927	1.01419	NA	NA	NA	NA	0.81256
PTPRN2	0.611135	0.538294	NA	NA	NA	NA	0.574714
CD177	0.61638	0.608514	NA	NA	NA	NA	0.612447
RNF214	0.65209	0.584779	NA	NA	NA	NA	0.618434
CCL22	0.658308	0.615213	NA	NA	NA	NA	0.63676
OPTC	0.66516	0.464395	NA	NA	NA	NA	0.564777
ACRV1	0.666591	0.648074	NA	NA	NA	NA	0.657332
GFRA1	0.667277	0.816214	NA	NA	NA	NA	0.741745
IL4R	0.667968	0.648699	NA	NA	NA	NA	0.658333
LSP1	0.669805	0.634993	NA	NA	NA	NA	0.652399
IL5RA	0.671522	0.575773	NA	NA	NA	NA	0.623648
CST7	0.672172	0.747216	NA	NA	NA	NA	0.709694
CCL7	0.675856	0.630922	NA	NA	NA	NA	0.653389
ENY2	0.680444	0.784988	NA	NA	NA	NA	0.732716
TSGA10	0.688189	0.849959	NA	NA	NA	NA	0.769074
COMMD2	0.688489	0.698571	NA	NA	NA	NA	0.69353
CAPRIN1	0.696501	0.726321	NA	NA	NA	NA	0.711411
CLEC4D	0.696919	0.736622	NA	NA	NA	NA	0.716771
SHPK	0.700154	0.971853	NA	NA	NA	NA	0.836004
PRR14L	0.701499	0.40387	NA	NA	NA	NA	0.552684
LZTS1	0.709659	1.03865	NA	NA	NA	NA	0.874157
TNFRSF11A	0.714843	0.704909	NA	NA	NA	NA	0.709876
TNFRSF1A	0.715813	0.726199	NA	NA	NA	NA	0.721006
HOMER3	0.716265	0.431319	NA	NA	NA	NA	0.573792
CD14	0.720029	0.596631	NA	NA	NA	NA	0.65833
OCLN	0.7278	0.566455	NA	NA	NA	NA	0.647128
NINJ1	0.7335	1.15657	NA	NA	NA	NA	0.945035
CAMKK1	0.739816	1.26182	NA	NA	NA	NA	1.00082
C14orf178	0.7408	0.948551	NA	NA	NA	NA	0.844676
CFAP276	0.741812	0.613942	NA	NA	NA	NA	0.677877
LY6D	0.748858	0.786684	NA	NA	NA	NA	0.767771
TSSC4	0.755144	0.811181	NA	NA	NA	NA	0.783162
COLQ	0.75614	0.606974	NA	NA	NA	NA	0.681557
CHCHD6	0.757251	0.812655	NA	NA	NA	NA	0.784953
CD300E	0.760907	0.733301	NA	NA	NA	NA	0.747104
SEPTIN8	0.760938	0.627529	NA	NA	NA	NA	0.694233
AKR1C4	0.763968	1.51288	NA	NA	NA	NA	1.13843
TRIM14	0.767084	0.425075	NA	NA	NA	NA	0.596079
CA12	0.771756	1.10462	NA	NA	NA	NA	0.938188
CREG1	0.777974	0.86818	NA	NA	NA	NA	0.823077
STXBP4	0.785264	1.12336	NA	NA	NA	NA	0.954311
DBP	0.787397	0.7807	NA	NA	NA	NA	0.784049
ITM2A	0.790854	1.02759	NA	NA	NA	NA	0.90922
WAS	0.804318	0.730557	NA	NA	NA	NA	0.767437
CCL2	0.805623	1.03172	NA	NA	NA	NA	0.918671
CEACAM8	0.811914	0.713765	NA	NA	NA	NA	0.76284
CXCL8	0.816766	0.905938	NA	NA	NA	NA	0.861352
MAP7	0.825572	1.08744	NA	NA	NA	NA	0.956505
DPF3	0.827947	1.10515	NA	NA	NA	NA	0.966548
ZBTB17	0.828359	0.907737	NA	NA	NA	NA	0.868048
NT5C1A	0.836079	0.796265	NA	NA	NA	NA	0.816172
AHNAK	0.86483	1.14335	NA	NA	NA	NA	1.00409
PSIP1	0.865714	0.602842	NA	NA	NA	NA	0.734278
SNX33	0.8771	0.99421	NA	NA	NA	NA	0.935655
CAPG	0.879627	1.16418	NA	NA	NA	NA	1.0219
KIRREL3	0.885018	0.713541	NA	NA	NA	NA	0.799279
EIF2S2	0.892887	0.947904	NA	NA	NA	NA	0.920395
OXCT1	0.902187	0.674413	NA	NA	NA	NA	0.7883
LMNB2	0.912326	1.04828	NA	NA	NA	NA	0.980305
PALM	0.9174	0.844	NA	NA	NA	NA	0.8807
UBL4A	0.928588	0.690815	NA	NA	NA	NA	0.809702
MTPN	0.930433	1.05923	NA	NA	NA	NA	0.994833
STX4	0.930748	0.720571	NA	NA	NA	NA	0.825659
CHKB	0.939639	1.16809	NA	NA	NA	NA	1.05387
SPAG1	0.940292	1.2501	NA	NA	NA	NA	1.0952
SERPINB4	0.949712	1.08917	NA	NA	NA	NA	1.01944
CD276	0.964007	1.25965	NA	NA	NA	NA	1.11183
GBA3	0.974848	0.804497	NA	NA	NA	NA	0.889673
NCCRP1	0.986607	1.31926	NA	NA	NA	NA	1.15293
ENTPD4	0.987515	1.69697	NA	NA	NA	NA	1.34224
PHLDB1	0.988502	0.990957	NA	NA	NA	NA	0.989729
KIAA1217	1.00865	0.824904	NA	NA	NA	NA	0.916778
SPP1	1.0176	1.03748	NA	NA	NA	NA	1.02754
MAD1L1	1.03692	1.08551	NA	NA	NA	NA	1.06121
PALM2	1.05465	1.12165	NA	NA	NA	NA	1.08815
SMNDC1	1.05938	0.842515	NA	NA	NA	NA	0.950946
MMP13	1.07315	1.25322	NA	NA	NA	NA	1.16318
SOWAHC	1.11507	1.15541	NA	NA	NA	NA	1.13524
BICDL2	1.12256	0.753023	NA	NA	NA	NA	0.937792
KLF4	1.13628	2.48229	NA	NA	NA	NA	1.80928
NCKIPSD	1.14781	1.03316	NA	NA	NA	NA	1.09048
TRPV3	1.15572	1.23763	NA	NA	NA	NA	1.19668
ACTA2	1.16518	1.14433	NA	NA	NA	NA	1.15475
AHNAK2	1.21433	1.53968	NA	NA	NA	NA	1.377
ZHX2	1.24282	0.856232	NA	NA	NA	NA	1.04953
PRDX3	1.27966	1.04618	NA	NA	NA	NA	1.16292
MIS18BP1	1.28116	1.5946	NA	NA	NA	NA	1.43788
BAX	1.28344	1.26184	NA	NA	NA	NA	1.27264
BCAT2	1.2913	1.2541	NA	NA	NA	NA	1.2727
RAB44	1.29995	2.10264	NA	NA	NA	NA	1.7013
BIRC2	1.30872	1.10078	NA	NA	NA	NA	1.20475
EPB41L2	1.31058	1.36483	NA	NA	NA	NA	1.3377
RALB	1.31336	1.74639	NA	NA	NA	NA	1.52987
TRAPPC4	1.31639	1.61132	NA	NA	NA	NA	1.46385
PYDC1	1.33616	1.33007	NA	NA	NA	NA	1.33311
LUC7L3	1.34628	0.995121	NA	NA	NA	NA	1.1707
FAM91A1	1.39323	0.832949	NA	NA	NA	NA	1.11309
COMMD9	1.39754	1.08686	NA	NA	NA	NA	1.2422
HSD17B14	1.39845	1.71888	NA	NA	NA	NA	1.55866
LMOD1	1.44437	1.75101	NA	NA	NA	NA	1.59769
SH3PXD2B	1.4578	1.26482	NA	NA	NA	NA	1.36131
CUX2	1.48071	1.08042	NA	NA	NA	NA	1.28056
BHMT2	1.4815	1.35057	NA	NA	NA	NA	1.41604
ANKRD35	1.48541	1.60188	NA	NA	NA	NA	1.54365
CHI3L1	1.51911	1.83539	NA	NA	NA	NA	1.67725
NFU1	1.55333	1.37018	NA	NA	NA	NA	1.46175
CHCHD3	1.59236	1.57268	NA	NA	NA	NA	1.58252
SNCG	1.6771	1.67522	NA	NA	NA	NA	1.67616
UPB1	1.71047	1.75499	NA	NA	NA	NA	1.73273
GRSF1	1.79539	2.47868	NA	NA	NA	NA	2.13704
NECAB3	1.81659	1.5119	NA	NA	NA	NA	1.66425
HNF4A	1.82568	1.76561	NA	NA	NA	NA	1.79564
AFAP1L1	1.88271	1.56953	NA	NA	NA	NA	1.72612
LTO1	1.89409	1.4986	NA	NA	NA	NA	1.69635
PRPH	1.96408	1.37134	NA	NA	NA	NA	1.66771
SCT	2.08789	2.37718	NA	NA	NA	NA	2.23254
PPL	2.09846	2.18799	NA	NA	NA	NA	2.14322
FGF21	2.33557	3.27901	NA	NA	NA	NA	2.80729
BAG4	2.56297	1.49844	NA	NA	NA	NA	2.0307
CNOT4	3.61955	3.09911	NA	NA	NA	NA	3.35933
PTTG1	5.28431	5.50615	NA	NA	NA	NA	5.39523
RNF31	5.90761	6.12944	NA	NA	NA	NA	6.01853
DOC2B	6.15293	6.37476	NA	NA	NA	NA	6.26385
ITGAX	6.38794	6.60977	NA	NA	NA	NA	6.49886
MAGEA3_MAGEA6	6.58652	6.80835	NA	NA	NA	NA	6.69743
ANKRD20A12P	7.23113	2.00933	NA	NA	NA	NA	4.62023
SGF29	-1.05906	0.765288	NA	NA	NA	NA	Inconsistent
ERCC4	-0.995521	1.17134	NA	NA	NA	NA	Inconsistent
TPMT	-0.422726	1.24785	NA	NA	NA	NA	Inconsistent
FBXL5	-4.98212	-4.59651	-5.58362	-5.19802	NA	NA	-5.09007	R+1 and R+21, compared to L-30 and L-2	Intermediate
VSTM2B	-0.701549	-0.893484	-0.988608	-1.18054	NA	NA	-0.941046
INSL5	-0.539775	-0.608007	-0.613723	-0.681954	NA	NA	-0.610865
SPTBN2	0.353586	0.458568	0.24824	0.353222	NA	NA	0.353404
CLEC12A	0.441103	0.602086	0.509284	0.670267	NA	NA	0.555685
TSGA10	0.688189	0.849959	0.67423	0.836001	NA	NA	0.762095
SHPK	0.700154	0.971853	0.443136	0.714835	NA	NA	0.707495
PRR14L	0.701499	0.40387	0.696172	0.398542	NA	NA	0.550021
C14orf178	0.7408	0.948551	0.820592	1.02834	NA	NA	0.884572
COLQ	0.75614	0.606974	0.818817	0.669652	NA	NA	0.712896
DBP	0.787397	0.7807	0.673475	0.666779	NA	NA	0.727088
EIF2S2	0.892887	0.947904	1.29565	1.35066	NA	NA	1.12177
CD276	0.964007	1.25965	0.387357	0.682997	NA	NA	0.823502
MIS18BP1	1.28116	1.5946	0.960688	1.27413	NA	NA	1.27765
BCAT2	1.2913	1.2541	0.785522	0.748325	NA	NA	1.01981
SH3PXD2B	1.4578	1.26482	0.45926	0.266274	NA	NA	0.862039
BHMT2	1.4815	1.35057	1.55172	1.42079	NA	NA	1.45115
NECAB3	1.81659	1.5119	2.2526	1.9479	NA	NA	1.88225
LTO1	1.89409	1.4986	1.78446	1.38896	NA	NA	1.64153
CNOT4	3.61955	3.09911	3.17713	2.6567	NA	NA	3.13812
ITGAX	6.38794	6.60977	5.42685	5.64868	NA	NA	6.01831
MAGEA3_MAGEA6	6.58652	6.80835	6.17557	6.3974	NA	NA	6.49196
SGF29	-1.05906	0.765288	-0.919984	0.904366	NA	NA	Inconsistent
DIAPH3	-0.795841	-0.89744	1.156	1.0544	NA	NA	Inconsistent
TPMT	-0.422726	1.24785	-0.338438	1.33214	NA	NA	Inconsistent
PQBP1	0.533777	0.730963	-0.898494	-0.701309	NA	NA	Inconsistent
CXCL10	0.557628	0.669113	-0.202373	-0.0908884	NA	NA	Inconsistent
TSSC4	0.755144	0.811181	-0.719074	-0.663037	NA	NA	Inconsistent
KRBA1	NA	NA	-6.28367	-4.94962	-6.28367	-5.19821	-5.67879	R+21 and R+60/61, compared to L-30 and L-2	Delayed
TOM1L2	NA	NA	-5.5083	-4.82632	-5.5083	-5.82734	-5.41756
CDCA8	NA	NA	-0.986419	-1.50729	-0.986419	-1.09003	-1.14254
CALML6	NA	NA	-0.80033	-1.57977	-0.80033	-1.66168	-1.21053
PNLIP	NA	NA	-0.506663	-0.326159	-0.506663	-0.323892	-0.415844
C14orf93	NA	NA	-0.487407	-1.00055	-0.487407	-1.13376	-0.777282
CXCL10	NA	NA	-0.312231	-0.0908884	-0.312231	-0.200746	-0.229024
DBP	NA	NA	0.544415	0.666779	0.544415	0.537719	0.573332
SHPK	NA	NA	0.634977	0.714835	0.634977	0.906675	0.722866
TSGA10	NA	NA	0.637639	0.836001	0.637639	0.79941	0.727672
COLQ	NA	NA	0.736163	0.669652	0.736163	0.586998	0.682244
DIAPH3	NA	NA	1.14142	1.0544	1.14142	1.03982	1.09427
NECAB3	NA	NA	1.38416	1.9479	1.38416	1.07946	1.44892
MAGEA3_MAGEA6	NA	NA	6.25665	6.3974	6.25665	6.47848	6.3473
TPMT	NA	NA	-0.962691	1.33214	-0.962691	0.707886	Inconsistent
SGF29	NA	NA	-0.550258	0.904366	-0.550258	1.27409	Inconsistent
SIRT6	NA	NA	-0.282284	0.565554	-0.282284	-0.32384	Inconsistent
TSPYL5	NA	NA	0.372325	-0.557865	0.372325	-0.632554	Inconsistent
CTSB	NA	NA	0.442873	-0.514032	0.442873	-0.31597	Inconsistent
BLVRA	NA	NA	0.622851	-0.700652	0.622851	0.585981	Inconsistent
CEP97	NA	NA	1.23391	-0.974917	1.23391	-1.20036	Inconsistent
ANXA3	1.33465	1.50322	NA	NA	NA	NA	1.41893	R+1 compared to L-30 and L-2	Immediate	RNA-Seq (bulk)
S100A12	1.65667	1.64147	NA	NA	NA	NA	1.64907
LMNB1	1.10688	1.32586	NA	NA	NA	NA	1.21637
*NA-Not Applicable
