## Supplemental Table S10 for "Multi-Omics Characterization of Human Molecular Responses to Spaceflight Across Two Independent Missions"

### Sheet: Table S10
Table S10: Analysis of non-coding RNA-Seq datasets from Ax-2
Glossary of terms
Gene Name	The standardized symbol used to identify a specific gene.
log2Fold Change	A measurement showing how much a gene’s expression increases or decreases between conditions on a log2 scale.
Timepoint	A specific time/day when a sample is collected or measured.
Response Category	A label that classifies how a sample or gene behaves under certain conditions.
Assay	A method used to detect, measure or quantify proteins/ transcripts in a sample.
RNA Biotype	The classification of an RNA analysis based on its functional category
Gene Name	log2Fold Change	Timepoint	Response Category	Assay	RNA Biotype
AATBC	-0.873095	R+1 compared to L-90 and L-30	Immediate	RNA-Seq (bulk)	Noncoding RNA
AC003681.1	2.21966
AC068389.1	2.39716
LINC00461	2.4966
LINC01206	2.34898
FP325330.2	2.29203
SNORD17	0.763211
AC005005.4	2.42284
LINC02055	2.14256
AL031595.2	2.08438
C5orf64	1.78807
HAND2-AS1	2.52118
AC016168.4	1.95901
TSIX	2.14361
Z95114.1	2.70797
HULC	1.26711
AL138889.1	1.98094
LINC02645	3.19696
AC131254.2	3.5731
SNORD17	0.680525	R+1 and R+6, compared to L-90 and L-30	Intermediate
