## Supplemental Table S13 for "Multi-Omics Characterization of Human Molecular Responses to Spaceflight Across Two Independent Missions"

### Sheet: Table S13
Table S13: Top 20 spaceflight responsive pathways across Ax-2 from proteomics, RNA-seq (bulk), and single-cell RNA-seq
Glossary of terms
Enrichment FDR	The false discovery rate–adjusted p-value, representing the statistical probability that the observed pathway enrichment occurred by chance after correction for multiple hypothesis testing
nGenes	The number of genes in the pathway that overlap with gene list provided
Pathway Genes	The total number of genes in a pathway or GO term
Fold Enrichment	Measures the magnitude of enrichment. Higher values indicate stronger enrichment and are an important metric of effect size.
Pathway	Kegg pathway
Genes	The list of genes identified from the list provided for the corresponding pathway
Enrichment FDR	nGenes	Pathway Genes	Fold Enrichment	Pathway	Genes
8.88e-11	53	179	2.93664	Path:hsa05152 Tuberculosis	TCIRG1 TLR6 CR1 CREBBP MAPK14 CTSD CTSS AKT2 FCER1G FCGR1A FCGR2A FCGR3A CLEC4E HLA-DRB5 APAF1 IL10RA IL10RB IL18 IRAK1 IRAK2 ITGAM ITGAX ITGB2 JAK2 LAMP1 CIITA MYD88 NFYA IL23A ATP6V0A1 PPP3CA PPP3R1 MAPK1 RFX5 NOD2 CARD9 CLEC7A SRC SYK TLR2 TLR4 TNFRSF1A C3 VDR CAMK2B CAMK2G CASP10 FADD KSR1 SPHK1 ATP6V0D1 CALML4 CD14
1.39e-10	36	97	3.68094	Path:hsa04666 Fc gamma R-mediated phagocytosis	ARPC4 ACTR3 VAV3 CFL1 CRKL DNM2 AKT2 FCGR1A FCGR2A FCGR3A GSN HCK INPPL1 LIMK1 LYN MARCKS PAK1 ASAP1 PIK3CB PLA2G4A PLCG2 PLD1 PLD2 PRKCD MAPK1 MAP2K1 NCF1 SYK VASP VAV1 VAV2 PIP5K1B ASAP2 SPHK1 WASF1 GAB2
1.39e-10	64	249	2.54922	Path:hsa05132 Salmonella infection	ARPC4 ACTR3 ACTR1A TLR6 TUBB4B MYL9 EXOC5 SNX18 AHNAK2 NLRP3 DYNLL2 MAPK14 CTNNB1 DYNC1I2 DNM2 MLKL AKT2 FLNA PLEKHM2 FOS VPS41 FHOD1 ANXA2 NCKAP1L IL18 IRAK1 ARF1 KPNA4 M6PR MYC MYD88 PAK1 DYNC1LI1 PIK3CB PIK3CG ARL8B MAPK1 MAP2K1 MAP2K2 MAP2K3 BAK1 NLRC4 TCF7L2 DYNLT1 TLR2 TLR4 TLR5 TNFRSF1A TRAF2 TUBB2A AHNAK TUBB1 CASP1 DYNLRB1 DCTN5 TUBB6 TUBA1C IKBKG DYNLL1 TNFSF10 FADD TNFRSF10B CYTH3 CD14
1.53e-10	64	251	2.52891	Path:hsa04144 Endocytosis	ARPC4 ACTR3 STAM2 RAB10 EHD1 RAB35 RAB31 VPS45 ARAP1 AGAP3 AP2M1 AP2S1 CLTC CHMP4B WIPF2 GRK2 GRK3 AP2A1 DAB2 DNM2 EPN2 IQSEC2 SPART FOLR3 ACAP2 PSD4 EPN1 SNX12 EHD4 HSPA6 IGF2R CXCR2 ARF1 ARF3 LDLR ARRB1 NEDD4 ASAP1 CHMP1A PLD1 PLD2 VPS37C VPS35 SH3GLB2 CHMP1B EPS15L1 ARAP3 SNX1 SRC TFRC TGFBR1 RAB11FIP1 PIP5K1B ARFGAP2 CBL GBF1 RAB11A ASAP2 USP8 CHMP7 CYTH3 VPS4B ZFYVE16 IQSEC1
7.53e-10	40	124	3.19938	Path:hsa04611 Platelet activation	GNA13 ADCY7 ADCY9 MAPK14 PIK3R6 AKT2 FCER1G FCGR2A PLCB1 FYN GNAI3 GNAQ GNAS GP1BB ARHGAP35 ITGB3 ITPR2 LYN P2RX1 PIK3CB PIK3CG PLA2G4A PLCB2 PLCB3 PLCG2 PPP1CB PRKG1 MAPK1 PTGIR PTGS1 ROCK1 SRC SYK TBXAS1 BTK TLN1 VASP FERMT3 ORAI1 SNAP23
2.52e-09	51	191	2.64828	Path:hsa04062 Chemokine signaling pathway	VAV3 ADCY7 ADCY9 CCR1 CCR7 CRKL PIK3R6 CX3CR1 GRK2 GRK3 DOCK2 AKT2 PTK2B FGR FOXO3 PLCB1 GNAI3 GNAQ GNG11 GRB2 GSK3A GSK3B HCK CXCR2 JAK2 LYN ARRB1 PAK1 PF4 PF4V1 PIK3CB PIK3CG PLCB2 PLCB3 PLCG2 PRKCD MAPK1 MAP2K1 PTK2 PREX1 GNB4 ROCK1 SHC1 NCF1 SRC STAT2 TIAM1 CCR2 VAV1 VAV2 IKBKG
2.52e-09	55	214	2.54904	Path:hsa05417 Lipid and atherosclerosis	TLR6 VAV3 NLRP3 MAPK14 TICAM1 CYBB CYP2B6 EIF2S1 AKT2 PLCB1 FOS GSK3B APAF1 HSPA6 ICAM1 TICAM2 IL18 IRAK1 JAK2 LDLR LYN MAP3K5 MYD88 NCF2 PIK3CB PLCB2 PLCB3 POU2F2 PPP3CA PPP3R1 MAPK1 MAP2K3 PTK2 BCL2L1 RXRA NCF1 SOD2 SRC TLR2 TLR4 TNFRSF1A TRAF2 VAV1 VAV2 XBP1 CAMK2B CAMK2G CASP1 IKBKG TNFSF10 TNFRSF10B CALML4 CD14 CD36 CD40LG
3.74e-09	41	137	2.96818	Path:hsa05135 Yersinia infection	ARPC4 ACTR3 VAV3 BAIAP2 NLRP3 CRKL MAPK14 WIPF2 TICAM1 AKT2 PTK2B FCGR2A FOS GNAQ GSK3B IL18 IRAK1 ITGA5 LIMK1 MEFV MYD88 PIK3CB PKN2 MAPK1 MAP2K1 MAP2K2 MAP2K3 PTK2 NLRC4 ROCK1 SRC TLR4 TRAF2 VAV1 VAV2 CASP1 PIP5K1B IKBKG SKAP2 CD4 CD8A
6.6e-09	51	197	2.56762	Path:hsa05130 Pathogenic Escherichia coli infection	ARPC4 ACTR3 TUBB4B BAIAP2 GNA13 TMED10 NLRP3 MAPK14 WIPF2 LPAR1 FCGR2A FOS ABL1 FYN GNA12 NCKAP1L IL18 IRAK1 ARF1 MYO1F MYD88 MYO1E MYO5A NCL PAK1 PAK2 MAPK1 PTPN6 BAK1 ROCK1 SRC TMBIM6 TLR4 TLR5 TNFRSF1A TRAF2 TUBB2A EZR TUBB1 CASP1 TUBB6 TUBA1C IKBKG TNFSF10 FADD TNFRSF10B WASF1 ARHGEF2 CYTH3 ARHGEF11 SEC24D
3.43e-08	99	530	1.85262	Path:hsa05200 Pathways in cancer	CEBPA TXNRD2 GNA13 PIM2 RASSF1 ADCY7 ADCY9 RASGRP4 COL4A1 CREBBP CRKL CSF1R CSF2RA CSF2RB CSF3R CTBP1 CTBP2 CTNNA1 CTNNB1 DAPK1 DVL3 E2F3 LPAR1 AKT2 MECOM FLT3 PLCB1 FRAT2 FOS MTOR ABL1 GNA12 GNAI3 GNAQ GNAS GNG11 LAMA1 GRB2 GSK3B GSTM3 HDAC2 HMOX1 APAF1 XIAP IL3RA IL4R IL6R IL13RA1 IL15 ITGAV JAK2 JUP LAMA3 ARNT MGST1 MGST2 MITF MYC NOTCH1 NOTCH2 IL23A SUFU PIK3CB PIM1 PLCB2 PLCB3 PLCG2 PLD1 PLD…
1.27e-07	40	148	2.68056	Path:hsa04072 Phospholipase D signaling pathway	GNA13 ADCY7 ADCY9 PIK3R6 DGKG DGKH DNM2 LPAR1 AKT2 PTK2B FCER1G PLCB1 MTOR FYN GAB1 GNA12 GNAS GRB2 CXCR2 INSR ARF1 PIK3CB PIK3CG PLA2G4A PLCB2 PLCB3 PLCG2 PLD1 PLD2 MAPK1 MAP2K1 MAP2K2 AGPAT3 AGPAT4 RALB SHC1 SYK PIP5K1B SPHK1 CYTH3
2.19e-07	40	151	2.6273	Path:hsa04145 Phagosome	TCIRG1 TLR6 TUBB4B CTSS CYBB ATP6V0E2 DYNC1I2 FCGR1A FCGR2A FCGR3A SEC61A1 HLA-DRB5 ITGA5 ITGAM ITGAV ITGB2 ITGB3 LAMP1 M6PR NCF2 DYNC1LI1 ATP6V1A ATP6V1B2 ATP6V1C1 ATP6V0A1 CLEC7A NCF1 TFRC TLR2 TLR4 C3 TUBB2A TUBB1 STX7 TUBB6 TUBA1C ATP6V0D1 CD14 VAMP3 CD36
4.59e-07	35	126	2.75502	Path:hsa04380 Osteoclast differentiation	SIRPB1 SIRPA MAPK14 CSF1R AKT2 FCGR1A FCGR2A FCGR3A FOS FOSB FYN GRB2 ITGB3 JUND MITF NCF2 PIK3CB PLCG2 PPP3CA PPP3R1 MAPK1 MAP2K1 NCF1 STAT2 SYK BTK TGFBR1 TNFRSF1A TRAF2 TYK2 TYROBP IKBKG TNFSF11 SOCS1 MAP3K14
5.62e-07	221	1538	1.42516	Path:hsa01100 Metabolic pathways	GNPDA1 COX17 NAMPT TCIRG1 ST3GAL6 CDIPT AHCYL1 NEU3 PDE10A CHKA GALNT6 ADCY7 MGAT4A MGLL ADCY9 AFMID CMPK2 COMT COX6B1 COX7B COX8A GPAT4 MBOAT1 VKORC1L1 ATP6V0E2 CYP2B6 CYP27A1 DGKG DGKH DDOST SGMS2 AGL ABAT DPYD TYMP ENO1 AK2 ALAS2 MECOM EXT1 EXTL3 ALDH1A1 ALDH2 ACSL1 ACSL4 FAH FBP1 ALDH3B1 ALDH3A2 ALDOA CHSY1 INPP5F AKR1B1 GANAB PLCB1 FMO5 AHCYL2 QPRT HAAO FUT4 FUT7 IPMK G6PD GAA ST6GALNAC3 GAL…
6.64e-07	54	246	2.17714	Path:hsa05131 Shigellosis	ARPC4 ACTR3 CALCOCO2 MYL9 NLRP3 CRKL MAPK14 U2AF1L4 AKT2 FOXO3 PLCB1 MTOR GSK3A GSK3B HK1 HK2 HK3 IL18 ILK ITGA5 ITPR2 ARF1 FOXO4 MYD88 PIK3CB PLCB2 PLCB3 PLCG2 WIPI1 PRKCD MAPK1 PTK2 NLRC4 BCL2L1 ROCK1 SRC TLN1 TLR4 TLR5 TNFRSF1A C3 TRAF2 VCL MAP1LC3B CAPN1 CAPNS1 CAST CASP1 IKBKG ACTN1 WASF1 ARHGEF2 CYTH3 CD14
1.14e-06	50	224	2.21386	Path:hsa05163 Human cytomegalovirus infection	GNA13 AKAP13 ADCY7 ADCY9 CCR1 CRKL MAPK14 CTNNB1 E2F3 AKT2 PTK2B PLCB1 MTOR GNA12 GNAI3 GNAQ GNAS GNG11 GRB2 GSK3B IL6R CXCR2 IL10RA IL10RB ITGAV ITGB3 ITPR2 MYC PIK3CB PLCB2 PLCB3 PPP3CA PPP3R1 MAPK1 MAP2K1 MAP2K2 PTK2 BAK1 GNB4 ROCK1 CREB3L2 SP1 SRC TNFRSF1A TRAF2 VEGFA IKBKG FADD CALML4 CREB5
1.41e-06	28	93	2.98609	Path:hsa04912 GnRH signaling pathway	MAP3K2 ADCY7 ADCY9 MAPK14 HBEGF PTK2B PLCB1 GNAQ GNAS GRB2 ITPR2 MAP3K1 MAP3K3 PLA2G4A PLCB2 PLCB3 PLD1 PLD2 PRKCD MAPK1 MAPK7 MAP2K1 MAP2K2 MAP2K3 SRC CAMK2B CAMK2G CALML4
2.01e-06	41	171	2.37802	Path:hsa05164 Influenza A	CALCOCO2 NXF1 NLRP3 CREBBP TICAM1 EIF2S1 AKT2 DDX58 HLA-DRB5 APAF1 DNAJB1 ICAM1 IL18 JAK2 CIITA MX1 MX2 MYD88 OAS1 OAS2 OAS3 TLR7 PIK3CB MAPK1 MAP2K1 MAP2K2 MAVS BAK1 STAT2 TLR4 TNFRSF1A TYK2 XPO1 TRIM25 PABPN1 CASP1 IKBKG TNFSF10 RAB11A FADD TNFRSF10B
2.04e-06	30	106	2.807	Path:hsa04928 Parathyroid hormone synthesis secretion and action	GNA13 AKAP13 ADCY7 ADCY9 HBEGF PLCB1 FOS GNA12 GNAI3 GNAQ GNAS ITPR2 JUND ARRB1 MEF2A MMP17 NR4A2 PLCB2 PLCB3 PLD1 PLD2 MAPK1 MAP2K1 RXRA CREB3L2 SP1 VDR TNFSF11 CREB5 ARHGEF11
3.35e-06	59	294	1.99036	Path:hsa04010 MAPK signaling pathway	MAP3K2 RASGRP4 CRKL MAPK14 CSF1R DUSP3 DUSP6 DUSP7 ERBB3 EREG AKT2 MECOM FLNA FLT3 FOS GNA12 GRB2 HSPA6 IL1RAP INSR IRAK1 JUND ARRB1 MAP3K1 MAP3K3 MAP3K5 MAP3K11 MYC MYD88 PAK1 PAK2 NLK MAP3K20 PLA2G4A PPP3CA PPP3R1 CACNA2D3 MAPK1 MAPK7 MAP2K1 MAP2K2 MAP2K3 TAOK1 SRF STK3 TGFBR1 TNFRSF1A TRAF2 VEGFA CACNA1A CACNA1B MAP4K3 IKBKG MKNK1 RPS6KA4 MAP3K14 CD14 MAP4K4 RAPGEF2
