## Supplemental Table S14 for "Multi-Omics Characterization of Human Molecular Responses to Spaceflight Across Two Independent Missions"

### Sheet: Table S14
Table S14:Top 20 spaceflight responsive pathways across Ax-3 from proteomics, RNA-seq (bulk), and single-cell RNA-seq
Glossary of terms
Enrichment FDR	The false discovery rate–adjusted p-value, representing the statistical probability that the observed pathway enrichment occurred by chance after correction for multiple hypothesis testing
nGenes	The number of genes in the pathway that overlap with gene list provided
Pathway Genes	The total number of genes in a pathway or GO term
Fold Enrichment	Measures the magnitude of enrichment. Higher values indicate stronger enrichment and are an important metric of effect size.
Pathway	Kegg pathway
Genes	The list of genes identified from the list provided for the corresponding pathway
Enrichment FDR	nGenes	Pathway Genes	Fold Enrichment	Pathway	Genes
6.39822e-07	43	104	2.43637	Path:hsa04064 NF-kappa B signaling pathway	TAB1 TNFSF13B GADD45G EDAR CHUK PARP1 GADD45A DDX58 LAT CXCL2 BIRC2 XIAP ICAM1 TICAM2 CXCL8 IRAK1 LCK LTBR LYN GADD45B NFKB1 NFKBIA PLCG2 PIDD1 PRKCB PTGS2 BCL2 BCL2A1 RELB SYK TNFAIP3 TNFRSF1A TRAF3 TRAF5 TRAF6 TRIM25 TNFSF11 TRADD RIPK1 TNFSF14 TNFRSF11A BCL10 CD14
8.97114e-06	42	112	2.20973	Path:hsa04668 TNF signaling pathway	DNM1L TAB1 CREB3 CEBPB CHUK MAP3K8 JAG1 AKT1 FOS CXCL2 BIRC2 ICAM1 IL15 CXCL10 JUN JUNB LIF ATF4 NFKB1 NFKBIA PIK3R1 MAPK8 MAP2K3 MAP2K7 PTGS2 BCL3 CCL2 NOD2 MAP2K4 TNFAIP3 TNFRSF1A TNFRSF1B TRAF3 TRAF5 ITCH CASP10 TRADD RIPK1 FADD RPS6KA4 SOCS3 BAG4
1.90236e-06	49	131	2.20411	Path:hsa04068 FoxO signaling pathway	BCL2L11 CDKN1A CDKN2D PLK4 PLK2 GADD45G GABARAPL2 CHUK FBXO32 AGAP2 PLK3 CREBBP CSNK1E GADD45A S1PR1 EP300 AKT1 FOXO1 FOXO3 SIRT1 GABARAPL1 PRMT1 FASLG IL10 INSR ARAF SMAD3 GADD45B PRKAG2 PIK3R1 PRKAB1 MAPK8 RAF1 BCL6 SGK1 SKP2 BNIP3 SOD2 SOS2 BRAF TGFB1 USP7 SETD7 IRS2 S1PR4 TNFSF10 CCNB1 CCND2 HOMER3
0.00103674	25	67	2.19873	Path:hsa05221 Acute myeloid leukemia	CEBPA PIM2 CHUK CSF1R DUSP6 EIF4EBP1 AKT1 FCGR1A FLT3 ARAF JUP MYC NFKB1 LEF1 PIM1 PIK3R1 RAF1 RARA BCL2A1 SOS2 SPI1 BRAF TCF7 TCF7L2 PER2
0.000214095	32	86	2.1926	Path:hsa05210 Colorectal cancer	BCL2L11 CDKN1A GADD45G CTNNB1 GADD45A EREG AKT1 FOS GSK3B ARAF JUN AREG SMAD3 MSH2 MYC GADD45B LEF1 PIK3R1 PMAIP1 MAPK8 BAX RAC2 RAF1 RALB BCL2 SOS2 BRAF TCF7 TCF7L2 TGFB1 AXIN1 CASP9
4.55171e-06	49	136	2.12307	Path:hsa04210 Apoptosis	BCL2L11 TUBA1B GADD45G CHUK PARP1 CSF2RB CTSH CTSK CTSS CTSZ GADD45A DDIT3 DFFA EIF2S1 ENDOG AKT1 FOS BIRC2 XIAP FASLG IL3RA JUN LMNA LMNB1 GADD45B ATF4 NFKB1 NFKBIA PIK3R1 PMAIP1 PIDD1 PRF1 MAPK8 BAX RAF1 BCL2 BCL2A1 BID TNFRSF1A CASP6 CASP9 CASP10 TUBA1C LMNB2 TRADD RIPK1 TNFSF10 FADD TNFRSF10B
0.00103674	33	99	1.9642	Path:hsa04061 Viral protein interaction with cytokine and cytokine receptor	CCL27 CCR4 CCR5 CCR7 CSF1R CX3CR1 CXCR3 CXCL2 IL19 IL2RA IL2RG CXCL8 CXCR2 IL10 CXCL10 LTBR PF4 IL20RB PPBP CCL2 CCL7 CCL22 XCL1 XCL2 TNFRSF1A TNFRSF1B CCR2 CXCR4 TNFSF14 TNFSF10 TNFRSF10D TNFRSF10C TNFRSF10B
0.000881286	35	106	1.94567	Path:hsa04928 Parathyroid hormone synthesis secretion and action	CREB3 GNA13 ADCY3 HBEGF EGR1 PLCB1 FOS GATA3 GNA12 GNAQ GNAS ARAF JUND LRP5 MEF2A MEF2C MEF2D MMP13 ATF4 NR4A2 SOST PDE4A PDE4B PDE4D PLCB2 PLCB3 PLD2 PRKCB RAF1 BCL2 RXRA BRAF VDR TNFSF11 SLC9A3R1
0.000599282	44	141	1.83883	Path:hsa04936 Alcoholic liver disease	TAB1 CHUK ADH5 CPT1A CTNNB1 AKT1 ALDH2 ALDH1B1 FASN FOXO1 FOXO3 SIRT1 TBK1 CXCL2 GSK3B ACADM FASLG CXCL8 IRAK1 ACADVL NFKB1 NFKBIA ADIPOR1 LEF1 PRKAG2 PPARA PRKAB1 MAPK8 MAP2K3 MAP2K7 MAP2K4 TRA2B TCF7 TCF7L2 TNFRSF1A TRAF3 TRAF6 C3AR1 C5AR1 IL17RC TRADD RIPK1 FADD CD14
0.00134651	39	126	1.8239	Path:hsa04380 Osteoclast differentiation	TAB1 CHUK SIRPA CSF1R CTSK AKT1 FCGR1A FCGR2A FOS FOSB FOSL2 IFNG IFNGR1 JUN JUNB JUND LCK MITF NFKB1 NFKBIA PIK3R1 PLCG2 PPP3CA PPP3R1 SIRPG MAPK8 MAP2K7 RELB SPI1 SYK TEC TGFB1 TNFRSF1A TRAF6 TYK2 FOSL1 TNFSF11 TNFRSF11A SOCS3
0.000585406	49	162	1.78233	Path:hsa05161 Hepatitis B	CDKN1A TAB1 CREB3 CHUK CREBBP DDX3X EGR2 EGR3 EP300 AKT1 FOS DDX58 TBK1 TICAM2 FASLG CXCL8 IRAK1 ARAF JAK2 JAK3 JUN SMAD3 MAP3K1 MYC ATF4 NFKB1 NFKBIA PIK3R1 PRKCB MAPK8 MAP2K3 MAP2K7 BAX RAF1 BCL2 BID MAP2K4 SLC10A1 SOS2 SRC BRAF TGFB1 TRAF3 TRAF6 TYK2 CASP9 CASP10 FADD CCNE2
0.000214095	58	194	1.76171	Path:hsa05167 Kaposi sarcoma-associated herpesvirus infection	CDK4 CDKN1A CHUK CCR4 CCR5 CD200R1 CREBBP PIK3R6 CTNNB1 EP300 AKT1 ATG14 FOS PIK3R5 GNG11 TBK1 CXCL2 GSK3B HIF1A ICAM1 IFNGR1 CXCL8 JAK2 JUN LYN MYC NFKB1 NFKBIA LEF1 PIK3R1 PLCG2 PPP3CA PPP3R1 MAPK8 MAP2K7 EIF2AK2 PTGS2 PREX1 BAX RAF1 GNB4 BID MAP2K4 SRC SYK TCF7 TCF7L2 TNFRSF1A TRAF3 TYK2 UBC VEGFA ZFP36 CASP9 TRADD FADD MAPKAPK2 CD86
0.000355873	59	202	1.72111	Path:hsa05169 Epstein-Barr virus infection	BCL2L11 CDK4 CDKN1A TAB1 GADD45G CHUK GADD45A AKT1 DDX58 SIN3A TBK1 HLA-DRB5 HES1 ICAM1 CXCL10 IRAK1 JAK3 JUN LYN MYC GADD45B NFKB1 NFKBIA NFKBIE OAS2 PIK3R1 PLCG2 MAPK8 MAP2K3 MAP2K7 EIF2AK2 PSMC5 PSMD4 PSMD8 BAX BCL2 RELB BID MAP2K4 SKP2 SYK TNFAIP3 TRAF3 TRAF5 TRAF6 TYK2 USP7 CASP9 RUNX3 TRADD RIPK1 FADD CCND2 CCNE2 CD3D CD3E CD3G ENTPD1 NCOR2
8.67236e-05	72	249	1.70389	Path:hsa05132 Salmonella infection	TUBA1B TUBB4B MYL12B TAB1 MYL12A DCTN6 NCKAP1 AHNAK2 NLRP3 CHUK DYNLL2 CSE1L CTNNB1 DYNC1H1 DYNC1I2 AKT1 FLNA PLEKHM2 FOS SNX33 FBXO22 BIRC2 CXCL8 IRAK1 JUN KIF5B KPNA3 KPNA4 RHOB MYC MYL5 NFKB1 NFKBIA DCTN4 LEF1 SNX9 DYNC2LI1 PFN2 PIK3C2A BRK1 PKN1 MAPK8 MAP2K3 MAP2K7 VPS18 BAX RAB5A RAB5B RAF1 BCL2 MAP2K4 ACBD3 TCF7 TCF7L2 DYNLT3 DYNLT1 TNFRSF1A TRAF6 AHNAK TUBB1 TUBB6 TUBA1C DYNLL1 TRADD RIPK1…
0.000738428	55	191	1.69682	Path:hsa04062 Chemokine signaling pathway	CXCR6 CCL27 ADCY3 CHUK CCR4 CCR5 CCR7 PIK3R6 CX3CR1 GRK2 GRK3 DOCK2 AKT1 FGR FOXO3 PLCB1 PIK3R5 GNAQ GNG11 CXCR3 GRK5 CXCL2 GSK3B CXCL8 CXCR2 CXCL10 JAK2 JAK3 LYN NFKB1 NFKBIA PF4 PIK3R1 PLCB2 PLCB3 PLCG2 PPBP PRKCB PREX1 CXCL16 RAC2 RAF1 GNB4 CCL2 CCL7 CCL22 XCL1 SOS2 SRC BRAF XCL2 CCR2 VAV2 WAS CXCR4
5.60371e-08	140	495	1.6666	Path:hsa05168 Herpes simplex virus 1 infection	ZNF737 ZNF717 ZNF891 ALYREF ZNF267 TAB1 NXF1 ZNF234 SRSF8 CHUK ZNF816 ZNF441 ZNF792 ZNF786 ZFP90 ZNF785 ZNF480 ZNF420 ZNF565 ZNF583 ZNF746 ZNF320 ZNF550 EIF2S1 EIF4EBP1 ZNF627 ZNF585A AKT1 DDX58 ZNF620 ZNF718 ZNF658 ZNF337 ZNF777 ZNF544 ZNF283 ZNF619 TBK1 PILRA HLA-DRB5 BIRC2 ZNF181 ZNF680 ZNF850 ZNF677 IFNG IFNGR1 ZNF713 ZNF429 FASLG IRAK1 JAK2 ZNF568 ZNF470 ZNF793 ZNF805 ZNF772 EIF2AK4 NFKB1 NF…
0.000376403	79	294	1.58339	Path:hsa04010 MAPK signaling pathway	TAB1 MAP3K2 GADD45G DUSP10 CHUK MAP3K8 CSF1R GADD45A DDIT3 DUSP1 DUSP2 DUSP3 DUSP4 DUSP5 DUSP6 EREG AKT1 FLNA MAPK8IP3 FLT3 FLT3LG FOS FGF21 GNA12 ANGPT1 NR4A1 HSPA2 HSPA8 HSPB1 IL1RAP FASLG INSR IRAK1 ARAF JUN JUND AREG MEF2C MAP3K1 MAP3K3 MYC GADD45B ATF4 NFKB1 PDGFRA MAP3K20 PLA2G4A PPM1A PPM1B PPP3CA PPP3R1 PRKCB CACNA2D3 MAPK7 MAPK8 PDGFC MAP2K3 MAP2K7 RAC2 RAF1 RELB RPS6KA2 MAP2K4 SOS2 BRAF…
0.00119523	67	251	1.57293	Path:hsa04144 Endocytosis	ARFGEF2 RAB31 VPS45 ACAP3 AGAP2 AGAP1 AGAP3 CCR5 GRK2 GRK3 AP2A1 DAB2 RAB11FIP2 EPN2 IQSEC2 NEDD4L PIP5K1C FOLR2 LDLRAP1 BIN1 GRK5 GIT1 EPN1 EHD4 EHD3 HSPA2 HSPA8 IL2RA IL2RG CXCR2 KIF5B LDLR SMAD3 ASAP1 WASHC3 CHMP5 PDGFRA PLD2 VPS37C CHMP1B RAB5A RAB5B AGAP9 SH3GL1 SRC TFRC TRAF6 AGAP5 CXCR4 CHMP6 VPS37B RAB11FIP1 STAM ITCH PIP5K1B VPS25 RAB11FIP4 CBLB ASAP2 WASL MVB12B CHMP7 CYTH3 MVB12A VPS26…
0.000738428	126	530	1.40088	Path:hsa05200 Pathways in cancer	BCL2L11 CDK4 CDKN1A CEBPA GNA13 ADCY3 GADD45G PIM2 EGLN2 EGLN3 CHUK CREBBP CSF1R CSF2RA CSF2RB CSF3R CTBP2 CTNNA1 CTNNB1 DAPK1 GADD45A NQO1 JAG1 DVL1 EP300 AKT1 ESR2 FH FOXO1 FLT3 FLT3LG PLCB1 FOS ALK FGF21 EML4 GNA12 GNAQ GNAS GNG11 GSK3B HIF1A HES1 BIRC2 XIAP IFNG IFNGR1 IL2RA FASLG IL2RG IL3RA IL4R IL5RA CXCL8 IL13RA1 IL15 ITGA6 ITGA2B ARAF JAK2 JAK3 JUN JUP LRP5 SMAD3 MITF MSH2 MYC GADD45B NF…
4.55171e-06	339	1538	1.29883	Path:hsa01100 Metabolic pathways	GNPDA1 GNE PIGK NAMPT ALG3 NME6 TCIRG1 RXYLT1 BPNT1 CDIPT MTHFS ST6GALNAC2 B3GNT2 PTGES3 MTHFD2 NEU3 ADCY3 SLC27A5 LIAS B4GAT1 AKR1C4 NUDT5 CHIT1 CHKA CHKB L3HYPDH MGLL AZIN2 CKB PLD4 ACOT4 AFMID ADH5 CMPK2 MBOAT2 COX15 HGSNAT DGKK LACC1 CTH CTPS1 VKORC1L1 ATP6V0E2 RDH10 CYP51A1 DAD1 DGKG DHFR NQO1 SARDH DNMT3A DPYD DTYMK TYMP DHFR2 EPHX2 ALAS1 EXT1 EXTL3 EZH2 ALDH1A1 ALDH2 ACSL1 ACSL3 ALDH1B1 FA…

### Sheet: Sheet1
Path:hsa04064	NF-kappa B signaling pathway
Path:hsa04668	TNF signaling pathway
Path:hsa04068	FoxO signaling pathway
Path:hsa05221	Acute myeloid leukemia
Path:hsa05210	Colorectal cancer
Path:hsa04210	Apoptosis
Path:hsa04061	Viral protein interaction with cytoki	ne	and	cytokine receptor
Path:hsa04928	Parathyroid hormone synthesis secreti	on	and	action
Path:hsa04936	Alcoholic liver disease
Path:hsa04380	Osteoclast differentiation
Path:hsa05161	Hepatitis B
Path:hsa05167	Kaposi sarcoma-associated herpesvirus	i	nfec	tion
Path:hsa05169	Epstein-Barr virus infection
Path:hsa05132	Salmonella infection
Path:hsa04062	Chemokine signaling pathway
Path:hsa05168	Herpes simplex virus 1 infection
Path:hsa04010	MAPK signaling pathway
Path:hsa04144	Endocytosis
Path:hsa05200	Pathways in cancer
Path:hsa01100	Metabolic pathways
