## Supplemental Table S15 for "Multi-Omics Characterization of Human Molecular Responses to Spaceflight Across Two Independent Missions"

### Sheet: Table S15
Table S15: Multi-Omics Analysis Data for Osteoclast Differentiation Signaling Pathway
Glossary of terms
Gene Name	The standardized symbol used to identify a specific gene.
Alternative name	Alias name of Gene Name
log2Fold Change	A measurement showing how much a gene’s expression increases or decreases between conditions on a log₂ scale.
Assay	A method used to detect, measure or quantify proteins/ transcripts in a sample.
	Axiom 2			Axiom 3
Gene Name	Alternative name	log2Fold Change	Assay	Alternative name	log2Fold Change	Assay
c-Fms	CSF1R	-0.949015	single-cell RNA-seq	CSF1R	-0.565301	single-cell RNA-seq	Shared
TNFα	TNF	-0.832014	single-cell RNA-seq	TNF	-1.54777	single-cell RNA-seq
TNFR1	TNFRSF1A	-0.699507	single-cell RNA-seq	TNFRSF1A	0.721006	Proteomics
	-	-	-	TNFRSF1A	0.387984	single-cell RNA-seq
TRAF2/6	TRAF2	1.36197	Proteomics	TRAF6	-0.381106	single-cell RNA-seq
Src	FYN	-0.672227	RNA-Seq (bulk)	SRC	-1.11905	single-cell RNA-seq
PI3K	PIK3CB	-0.587586	single-cell RNA-seq	PIK3R1	-0.728181	single-cell RNA-seq
Akt	AKT2	-0.753603	RNA-Seq (bulk)	AKT1	-0.347552	single-cell RNA-seq
Gab2	Gab2	-1.02726	single-cell RNA-seq	Gab2	-1.28889	single-cell RNA-seq
AP1	JUND	-1.13354	RNA-Seq (bulk)	JUND	-0.692974	single-cell RNA-seq
	FOSB	4.50382	Proteomics	FOSB	-0.86574	single-cell RNA-seq
	FOSB	-1.95974	single-cell RNA-seq	-	-	-
Btk/Tek	BTK	-0.726991	single-cell RNA-seq	TEC	-0.304928	single-cell RNA-seq
RANKL	TNFSF11	-0.712279	Proteomics	TNFSF11	-1.78707	Proteomics
Ig-like R	SIRPA	-1.09575	single-cell RNA-seq	SIRPA	-0.53719	single-cell RNA-seq
FcRy	FCGR1A	-1.01185	single-cell RNA-seq	FCGR1A	-0.335812	single-cell RNA-seq
Syk	Syk	-0.741666	single-cell RNA-seq	Syk	-0.413804	single-cell RNA-seq
PLCy	PLCG2	-0.643544	single-cell RNA-seq	PLCG2	-0.378432	single-cell RNA-seq
SERCA2	ATP2A2	-0.687606	single-cell RNA-seq	ATP2A2	-0.611144	single-cell RNA-seq
CN	PPP3CA	-0.563734	single-cell RNA-seq	PPP3CA	-0.405114	single-cell RNA-seq
MITF	MITF	-1.5513	single-cell RNA-seq	MITF	-0.863302	single-cell RNA-seq
Jak1/Tyk2	TYK2	-0.836341	single-cell RNA-seq	TYK2	-0.39707	single-cell RNA-seq
SOCS1/3	SOCS1	-0.538078	single-cell RNA-seq	SOCS3	-1.123	single-cell RNA-seq
c-Fos	FOS	-1.92598	single-cell RNA-seq	FOS	-0.891446	single-cell RNA-seq
GRB2	GRB2	-0.3591	single-cell RNA-seq				Ax-2
ERK	MAPK1	-0.593248	single-cell RNA-seq
TGFBR	TGFBR1	-0.500634	single-cell RNA-seq
NIK	MAP3K14	-0.556277	single-cell RNA-seq
IKKy	IKBKG	-0.437736	single-cell RNA-seq
ρ62	SQSTM1	-0.814267	RNA-Seq (bulk)
MEK1	MAP2K1	-0.620904	single-cell RNA-seq
NADPH	NCF1	-0.784235	single-cell RNA-seq
	NCF2	-1.0443	single-cell RNA-seq
ρ38	MAPK14	-0.790793	single-cell RNA-seq
	MAPK1	-0.593248	single-cell RNA-seq
β3 integrin	ITGB3	-0.993702	RNA-Seq (bulk)
IP3R	ITPR2	-0.541284	single-cell RNA-seq
DAP12	TYROBP	-0.762893	single-cell RNA-seq
STAT1/2	STAT2	-0.657972	single-cell RNA-seq
IFNy				IFNG	-0.535581	single-cell RNA-seq	Ax-3
IFNGR				IFNGR1	-0.524	single-cell RNA-seq
TGFβ				TGFB1	-0.691156	single-cell RNA-seq
RANK				TNFRSF11A	0.709876	Proteomics
TAB1/2				TAB1	0.283336	single-cell RNA-seq
MKK7				MAP2K7	-0.386877	single-cell RNA-seq
IKKα				CHUK	-0.497188	single-cell RNA-seq
JNK				MAPK8	-0.710471	single-cell RNA-seq
NFκB				RELB	-1.08184	single-cell RNA-seq
IκB				NFKBIA	-0.578109	single-cell RNA-seq
PU.1				SPI1	-0.65279	single-cell RNA-seq
CTSK				CTSK	-0.679232	single-cell RNA-seq
