## Supplemental Table S16 for "Multi-Omics Characterization of Human Molecular Responses to Spaceflight Across Two Independent Missions"

### Sheet: Table S16
Table S16: Multi-Omics Analysis Data for NF κB NF Signaling Pathway
Glossary of terms
Gene Name	The standardized symbol used to identify a specific gene.
Alternative name	Alias name of Gene Name
log2Fold Change	A measurement showing how much a gene’s expression increases or decreases between conditions on a log₂.
Assay	A method used to detect, measure or quantify proteins/ transcripts in a sample.
	Axiom 2			Axiom 3
Gene Name	Alternative name	log2Fold Change	Assay	Alternative name	log2Fold Change	Assay
CD40L	CD40LG	0.446435	single-cell RNA-seq	CD40LG	0.888717	single-cell RNA-seq	Shared
RANKL	TNFSF11	-0.712279	Proteomics	TNFSF11	-1.78707	Proteomics
CD14	CD14	-0.902631	RNA-Seq (bulk)	CD14	0.65833	Proteomics
	CD14	-1.33096	single-cell RNA-seq	CD14	-0.702785	single-cell RNA-seq
TRAM	TICAM2	-1.00018	single-cell RNA-seq	TICAM2	-0.370861	single-cell RNA-seq
IRAK1/4	IRAK1	1.12753	Proteomics	IRAK1	-0.513519	single-cell RNA-seq
Syk	Syk	-0.741666	single-cell RNA-seq	Syk	-0.413804	single-cell RNA-seq
Lyn	Lyn	-0.757871	single-cell RNA-seq	Lyn	-1.08543	single-cell RNA-seq
PLCy2	PLCG2	-0.643544	single-cell RNA-seq	PLCG2	-0.378432	single-cell RNA-seq
TNFα	TNFAIP1	-0.677217	single-cell RNA-seq	TNFAIP1	0.552798	single-cell RNA-seq
TNF-R1	TNFRSF1A	-0.699507	single-cell RNA-seq	TNFRSF1A	0.721006	Proteomics
TRAF2/5	TRAF2	1.36197	Proteomics	TRAF5	0.410762	single-cell RNA-seq
XIAP	XIAP	-0.468442	single-cell RNA-seq	XIAP	0.366019	single-cell RNA-seq
TRAF2/6	TRAF2	1.36197	Proteomics	TRAF6	-0.381106	single-cell RNA-seq
RIG-I	DDX58	-0.521757	single-cell RNA-seq	DDX58	0.585853	single-cell RNA-seq
TRIM25	TRIM25	1.99532	Proteomics	TRIM25	-0.310758	single-cell RNA-seq
	TRIM25	-0.74625	single-cell RNA-seq	-	-	-
LTB	LTB	-0.826311	RNA-Seq (bulk)	LTB	0.727813	single-cell RNA-seq
	LTB	0.508687	single-cell RNA-seq	-	-	-
LT-βR	LTBR	-1.06095	single-cell RNA-seq	LTBR	-0.560624	single-cell RNA-seq
BAFF	TNFSF13B	-1.00547	single-cell RNA-seq	TNFSF13B	-0.473938	single-cell RNA-seq
ICAM	ICAM1	-0.631485	single-cell RNA-seq	ICAM1	-0.920357	single-cell RNA-seq
TRIF	TICAM1	-0.409583	single-cell RNA-seq				Ax-2
MyD88	MyD88	-0.611982	single-cell RNA-seq
Bcl-XL	BCL2L1	-0.650698	single-cell RNA-seq
Btk	Btk	-0.726991	single-cell RNA-seq
NEMO	NLK	-0.68377	single-cell RNA-seq
c-FLIP	CFLAR	-0.405078	single-cell RNA-seq
TRAF1/2	TRAF2	1.36197	Proteomics
MIP-1β	CCL4L2	-0.569308	single-cell RNA-seq
TLR4	TLR4	-1.32693	single-cell RNA-seq
RANK				TNFRSF11A	0.709876	Proteomics	Ax-3
TRAF3				TRAF3IP3	0.613508	single-cell RNA-seq
cIAP1/2				BIRC2	1.20475	Proteomics
RIP1				RIPK1	-0.493656	single-cell RNA-seq
IκBα				NFKBIA	-0.578109	single-cell RNA-seq
ρ50				NFKB1	-0.38278	single-cell RNA-seq
A1/Bfl-1				BCL2A1	-0.478324	single-cell RNA-seq
Lck				Lck	0.605134	single-cell RNA-seq
LAT				LAT	0.377299	single-cell RNA-seq
PIDD				PIDD1	-0.346079	single-cell RNA-seq
PARP1				PARP1	0.471437	single-cell RNA-seq
PKCβ				PRKCB	-0.322534	single-cell RNA-seq
Bcl10				Bcl10	-0.407702	single-cell RNA-seq
TRADD				TRADD	0.663629	single-cell RNA-seq
TAB				TAB1	0.283336	single-cell RNA-seq
IKKα				CHUK	-0.497188	single-cell RNA-seq
Bcl-2				BCL2	0.410988	single-cell RNA-seq
IL8				CXCL8	0.861352	Proteomics
				CXCL8	-1.5735	single-cell RNA-seq
gadd45β				GADD45B	-2.21832	single-cell RNA-seq
A20				TNFAIP3	-1.26114	single-cell RNA-seq
COX2				PTGS2	-1.88813	single-cell RNA-seq
MIP-2				CXCL2	-1.68818	single-cell RNA-seq
LTA				LTA	0.723761	single-cell RNA-seq
LIGHT				TNFSF14	1.00327	single-cell RNA-seq
TRAF5				TRAF5	0.410762	single-cell RNA-seq
RelB				RelB	-1.08184	single-cell RNA-seq
EDAR				EDAR	0.841217	single-cell RNA-seq
