## Supplemental Table S17 for "Multi-Omics Characterization of Human Molecular Responses to Spaceflight Across Two Independent Missions"

### Sheet: Table S17
Table S17: Multi-Omics Analysis Data for Coagulation, Complement, and Platelet Activation pathways
Glossary of terms
Gene Name	The standardized symbol used to identify a specific gene.
Alternative name	Alias name of Gene Name
log2Fold Change	A measurement showing how much a gene’s expression increases or decreases between conditions on a log₂.
Assay	A method used to detect, measure or quantify proteins/ transcripts in a sample.
Complement and Coagulation Cascades
	Axiom 2			Axiom 3
Gene Name	Alternative name	log2Fold Change	Assay	Alternative name	log2Fold Change	Assay
uPAR	PLAUR	-1.1985	single-cell RNA-seq	PLAUR	0.499438	Proteomics	Shared
	-	-	-	PLAUR	-1.40798	single-cell RNA-seq
FD	CFD	-0.907213	single-cell RNA-seq	CFD	-0.699257	single-cell RNA-seq
C3AR1	C3AR1	-0.793284	single-cell RNA-seq	C3AR1	0.590042	single-cell RNA-seq
F5	F5	-0.83231	single-cell RNA-seq	F5	0.30308	single-cell RNA-seq
F13	F13A1	-1.69947	single-cell RNA-seq	F13A1	-0.951437	single-cell RNA-seq
CR4	ITGAX	-1.00081	single-cell RNA-seq	ITGAX	6.49886	Proteomics
C3	C3	0.824776	Proteomics				Ax-2
DAF/CR1	CR1	-0.592114	single-cell RNA-seq
Cofactor	CR1	-0.592114	single-cell RNA-seq
CR1	CR1	-0.592114	single-cell RNA-seq
CR3	ITGAM	-0.963287	single-cell RNA-seq
Clusterin	CLU	-1.51055	single-cell RNA-seq
F11				F11	-0.543144	Proteomics	Ax-3
Serpin				SERPINF2	-0.874559	single-cell RNA-seq
TM				THBD	-1.40453	single-cell RNA-seq
PAI				SERPINB2	-2.34683	single-cell RNA-seq
CD59				CD59	0.552971	single-cell RNA-seq
A2M				A2M	-0.445481	single-cell RNA-seq
C5AR1				C5AR1	-1.20449	single-cell RNA-seq
Platelet Activation Pathway
	Axiom 2			Axiom 3
Gene Name	Alternative name	log2Fold Change	Assay	Alternative name	log2Fold Change	Assay
G13	GNA13	-0.431001	single-cell RNA-seq	GNA13	-0.455916	single-cell RNA-seq	Shared
P2X1	P2RX1	-0.874688	single-cell RNA-seq	P2RX1	-0.966493	single-cell RNA-seq
IP	PTGIR	-1.17953	single-cell RNA-seq	PTGIR	-0.418816	single-cell RNA-seq
Gs	GNAS	-0.868209	RNA-Seq (bulk)	GNAS	-0.332097	single-cell RNA-seq
AC	ADCY7	-0.614858	single-cell RNA-seq	ADCY3	-0.374125	single-cell RNA-seq
Syk	syk	-0.741666	single-cell RNA-seq	syk	-0.413804	single-cell RNA-seq
Lyn	lyn	-0.757871	single-cell RNA-seq	lyn	-1.08543	single-cell RNA-seq
Gq	GNAQ	-0.921961	single-cell RNA-seq	GNAQ	-0.398264	single-cell RNA-seq
PLCy2	PLCG2	-0.643544	single-cell RNA-seq	PLCG2	-0.378432	single-cell RNA-seq
PTGS1	PTGS1	-1.49082	single-cell RNA-seq	PTGS1	-1.25792	single-cell RNA-seq
TBXAS1	TBXAS1	-0.955776	single-cell RNA-seq	TBXAS1	-0.593107	single-cell RNA-seq
cSrc	SRC	-1.29897	single-cell RNA-seq	SRC	-1.11905	single-cell RNA-seq
FcyRIIa	FCGR2A	-0.827232	single-cell RNA-seq	FCGR2A	-0.560712	single-cell RNA-seq
allbb3	ITGB3	-0.993702	RNA-Seq (bulk)	ITGA2B	-2.35129	single-cell RNA-seq
ROCK	ROCK1	-0.449191	single-cell RNA-seq				Ax-2
IP3R	ITPR2	-0.541284	single-cell RNA-seq
VASP	VASP	-0.573877	single-cell RNA-seq
p190	ARHGAP35	1.988	Proteomics
	ARHGAP35	-0.539008	single-cell RNA-seq
Fyn	FYN	-0.672227	RNA-Seq (bulk)
FcRy	FCER1G	-0.891827	single-cell RNA-seq
Kindlin-3	FERMT3	-0.611786	single-cell RNA-seq
GPIbb	GP1BB	-2.1503	single-cell RNA-seq
SNAP23	SNAP23	-0.353367	single-cell RNA-seq
Btk	BTK	-0.726991	single-cell RNA-seq
PKG	PRKG1	3.09046	Proteomics
Orai1	ORAI1	-0.942908	RNA-Seq (bulk)
PI3K				PIK3R1	-0.728181	single-cell RNA-seq	Ax-3
P2Y12				P2RY12	-2.26533	single-cell RNA-seq
